# Considerations for Deconvolution: A Case Study with GTEx Coronary Artery Tissues

**DOI:** 10.1101/2022.05.17.492324

**Authors:** Zachary P. Brehm, Valeriia Sherina, Avi Z. Rosenberg, Marc K. Halushka, Matthew N. McCall

## Abstract

Differential expression analyses are ubiquitous in the realm of statistical genomics, used to estimate functional differences between genomes of groups of subjects. However, differences in tissue composition between groups may contribute to changes in gene expression, potentially obscuring the detection of functionally significant genes of interest. Deconvolution techniques allow researchers to estimate the abundance of each cell type assumed to be in a tissue. While deconvolution is a useful tool to estimate composition, several crucial considerations must be made when setting up and employing such a workflow in an analysis. We perform a deconvolution on GTEx coronary artery data using CIBERSORT and discuss the challenges and limitations in order to highlight future areas of improvement in the deconvolution framework.
