## Supplementary material for "Considerations for Deconvolution: A Case Study with GTEx Coronary Artery Tissues": Data and R Code: ciberOut_noBlood.txt

InputSample	CMC	END	LYM	SMC	MAC	ADI	P-value	PearsonCorrelation	RMSE
GTEX-14JIY-0626-SM-62LF9.1	0.47507393900230366	0.44823945730429055	0.0017209598562450423	0	0.019297780223190578	0.055667863613970234	0.05	0.24097396501975152	0.9714312059950356
GTEX-14PN3-0426-SM-6LLIY.1	0.00624917138057634	0.5492616535048752	0	0.028165577496942696	0.034281533969824654	0.38204206364778115	0.01	0.5422594469752553	0.839277731479987
GTEX-1AX9K-0326-SM-7DHM9.1	0.03401490587790943	0.5122377644604502	0.012254231658723457	0.3675287375185742	0.02659028513345789	0.04737407535088478	0	0.8992301171694015	0.43875527007584164
GTEX-1C64O-1126-SM-7IGMY.1	0.17676180921690554	0.5023838750084018	0.004177583817381875	0.2709054510862321	0.01643358105651041	0.02933769981456833	0	0.8078168438569794	0.5985967036731674
GTEX-1CB4E-0726-SM-7EWEY.1	0.07520077730511292	0.6520096990570079	0	0.16234656375314035	0.027892500389458477	0.08255045949528023	0.01	0.4884886162947869	0.8718108732054594
GTEX-1H11D-1426-SM-9MQKY.1	0.1409911959151295	0.4281870530484655	0	0.37828707475758183	0.03172687615365071	0.02080780012517248	0	0.859041754133524	0.5126515588365965
GTEX-1KXAM-1526-SM-D4P3Y.1	0.011996032970821035	0.5942596553011897	0	0.2950517771003953	0.02947405540053615	0.0692184792270578	0	0.8780983333275729	0.49618988509853135
GTEX-131YS-1226-SM-5K7VE.1	0.08252161573122152	0.4378545326664895	0	0.38640352192685784	0.07956854239726481	0.01365178727816636	0	0.856138382591873	0.517327588258982
GTEX-WYJK-0926-SM-4ONCF.1	0.018998927735154606	0.5582992595348418	0	0.39245374492871365	0.01266164430152389	0.01758642349976603	0	0.8271980664599726	0.5665572484268749
GTEX-YJ8O-0126-SM-5QGRG.1	0.03143101628370197	0.6535173122549592	0.0024058196671344137	0.2996898451027454	0.005246884031776506	0.007709122659682453	0.01	0.7375351503172463	0.6742885108036337
GTEX-ZAB5-2726-SM-5J2NH.1	0.824193790143533	0.1532194248304772	0	0	0.013674859675261334	0.008911925350728354	0.06	0.22858449227811417	0.9794415044208072
GTEX-YEC4-0426-SM-4W1ZH.1	0.043038507274292856	0.5480587501791179	0.0036121706861821944	0.33720218516768585	0.04716355714779914	0.020924829544921992	0	0.847420976985092	0.5326093299157441
GTEX-ZYFG-0126-SM-5GIDH.1	0.006670452695318121	0.7563179849724027	0	0.18699812461909207	0.005645485841284946	0.044367951871902254	0.01	0.70010789488764	0.7314272418548398
GTEX-ZAB4-0726-SM-5HL8I.1	0.11225732183815566	0.6807178517167334	0	0.19181125036783683	0.010124215577472924	0.005089360499801201	0.01	0.6475513758379212	0.7694808982948013
GTEX-YEC3-0326-SM-5IFJJ.1	0	0.6294776475985181	0	0.010036259986300637	0.0010892462829139406	0.3593968461322673	0.01	0.5529276990474402	0.833144364207533
GTEX-13FTW-0926-SM-5J2NJ.1	0.056798951740896976	0.4976467857974402	0.007644060500064312	0.3668478460672292	0.058068636582032686	0.012993719312336565	0	0.8835907060349414	0.4692846642441789
GTEX-14C38-1226-SM-5S2UK.1	0.00512355395943169	0.6670937876996647	0	0.2974697533334698	0.02966656276935237	0.0006	0	0.8198760813922593	0.5814821999108291
GTEX-QEL4-1026-SM-4R1JK.1	0.2120950647822078	0.4137331360615757	0	0.342793759641156	0.011676001691885348	0.019702037823175186	0	0.8519362994061708	0.5235269629441573
GTEX-ZGAY-0426-SM-4WWAM.1	0.11031207414376627	0.41478007032455244	0.012012998152264951	0.3296060134939994	0.03452407265651776	0.09876477122889926	0	0.893702147190922	0.453237769956079
GTEX-13CF3-0626-SM-5J1NO.1	0.020240078921344374	0.5637621204677863	0	0.35542121615824523	0.018085253334073372	0.04249133111855078	0	0.8393214171197855	0.5432586683892239
GTEX-11ZTS-1026-SM-5LU8O.1	0.07905813133296317	0.4501344104912498	0	0.38201056744534534	0.009835616296013861	0.07896127443442776	0.01	0.5723968415784428	0.8911948966858988
GTEX-QV44-0726-SM-4R1KP.1	0.8621792196014928	0.10435579968090393	0.004819773165605669	0.020061773631768077	0.005734940666572794	0.0028484932536567116	0.01	0.7664336085936557	0.7546113621572483
GTEX-11DXX-0826-SM-5GZZP.1	0.07824358322296555	0.5858256522328641	0	0.2677238647042173	0.01881158677843549	0.049395313061517565	0	0.859021867323507	0.5377082335782138
GTEX-S4Z8-0926-SM-4AD6Q.1	0.08238570797803774	0.44778957274828185	0	0.4067206764063263	0.04029086874111128	0.022813174126242824	0	0.8931633312473046	0.4521580719005968
GTEX-XPT6-0426-SM-4B672.1	0.04777092895492067	0.4951860845135608	0.04250549448759062	0.35554807653815024	0.040082904400822454	0.018906511104955222	0	0.869984743072839	0.4945197595391916
GTEX-QMRM-0426-SM-4R1K2.1	0.019556742708983815	0.6678841753239354	0	0.2665300910639661	0.023527830763779733	0.022501160139334956	0	0.8293802258695259	0.5803413868345866
GTEX-1117F-0626-SM-5N9CS.1	0.0028881507167640356	0.688967464037937	0	0.11719708775147347	0	0.19094729749382552	0.01	0.5583171677978579	0.8295303157503852
GTEX-12WSC-0926-SM-5EQ63.1	0.04824309086750568	0.6267068857513008	0	0.23839520443132356	0.005276308301505516	0.08137851064836438	0.01	0.5887287251827417	0.8097158364012175
GTEX-WHWD-0226-SM-4OORT.1	0.2092580573325004	0.3028480709813047	0.02990213027772092	0.42839398649233157	0.020968158967578577	0.008629595948563983	0	0.87893998563824	0.48879026762538424
GTEX-RN64-0726-SM-48FCV.1	0.044471919293806776	0.619523297870851	0.0002	0.3269261668567322	0.0055327755511606356	0.003324735936890615	0	0.8058545800878213	0.5918580704382547
GTEX-XGQ4-0626-SM-4AT56.1	0.13914259018574746	0.568004203131766	0.0025801168940556203	0.14824280063651038	0.02113279856209712	0.12089749058982345	0.01	0.7402586386911252	0.7054847957855128
GTEX-QLQ7-0326-SM-4R1JV.1	0.04646079425879413	0.2766868146254527	0.1254075729012731	0.4460860528804005	0.08757595279569524	0.017782812538384384	0	0.8882482478925212	0.4679560746409082
GTEX-11DYG-0926-SM-5EGGW.1	0.016854211065879175	0.630256345986406	0	0.22855743451729085	0.011745859739156615	0.11258614869126744	0.01	0.6021952616629661	0.7985984425135304
GTEX-131XF-0526-SM-5HL87.1	0.04052706614225578	0.5059109209258384	0.0004	0.17016291624038715	0.16935856452322304	0.11361583898548365	0.01	0.5139196331775788	0.8565276786012622
GTEX-U4B1-0226-SM-4DXU8.1	0.08205941702449118	0.3792683442082354	0.028698899751586498	0.42374860885275967	0.06968836868601691	0.01653636147691033	0	0.8817417341552696	0.47771418239162783
GTEX-1399R-1826-SM-5J2M9.1	0.16313029799559461	0.4693118432391468	0	0.27552016800416157	0.020015836005747484	0.07202185475534961	0	0.8453637511017764	0.5461882731505295
GTEX-1399U-0626-SM-5J1NZ.1	0.02425867303974005	0.6361619934746894	0	0.15997282758056788	0.04768040086294337	0.13192610504205934	0	0.7978826769323167	0.6563400516446656
GTEX-RU72-0226-SM-46MUD.1	0.15143651886668666	0.4673223159142132	0	0.3285401203607372	0.027273621246341483	0.025427423612021507	0	0.8242315460331199	0.5660926744006409
GTEX-U3ZH-0426-SM-4DXSE.1	0.1589585984960721	0.3969877263558289	0.008561145094957342	0.3677717504283363	0.060110077020396085	0.0076107026044092635	0	0.9098343734893958	0.4180924232857777
GTEX-R55G-0426-SM-48FDH.1	0.16692248829692646	0.4202738291962021	0	0.3332477045798409	0.05324331139105673	0.02631266653597377	0	0.7925323933708899	0.6092279309107502
GTEX-U3ZN-0426-SM-4DXSH.1	0.06433820803223597	0.4459672916377623	0	0.413089054703301	0.06376748838224092	0.012837957244459904	0	0.8691403717704652	0.4991623561766864
GTEX-SE5C-0426-SM-4BRUI.1	0.029445211596798835	0.645380819335984	0	0.2686310105005133	0.03302519332855278	0.023517765238151005	0	0.8236850431010956	0.585909626974627
GTEX-XPVG-0926-SM-4B651.1	0.09063105054066678	0.603748790700252	0	0.25129923194408954	0.03942466504948783	0.014896261765503897	0	0.8299367512403099	0.5879783143309039
GTEX-PX3G-3026-SM-48TZR.1	0.005114613398564182	0.4489621833788803	0.0951120573334167	0.20613092735667163	0.12320020268432136	0.1214800158481459	0.01	0.554784115215698	0.8310334857413153
GTEX-SIU7-0226-SM-4BRX2.1	0.0002	0.4332100157572417	0.013219407044553702	0.18267238043913295	0.3047716922528171	0.06594653643946694	0.01	0.5676933801322673	0.8261689813753849
GTEX-XV7Q-0626-SM-4BRV5.1	0.06509959467885612	0.5940416369925724	0.011937034078011532	0.3166153212108586	0.010523288272191247	0.0017831247675101196	0	0.8168328693201655	0.5790738242676357
GTEX-UJMC-0426-SM-4IHJF.1	0.07006222713688584	0.16496103534972828	0.055039392736254716	0.6026550353175316	0.09242830548026153	0.01485400397933799	0	0.9037846110708638	0.5767412980926454
GTEX-Q2AH-0626-SM-48TZJ.1	0.02949835964561655	0.39045916315272877	0.08441793743700426	0.3744950355833465	0.10925796071568901	0.011871543465614826	0	0.8405460458537277	0.5410662156504312
GTEX-P4PP-3026-SM-3P61O.2	0.007402651112616959	0.6832602158171494	0	0.06460543999008889	0.013326540505948541	0.23140515257419625	0.03	0.30852981083730013	0.9616410227233784
GTEX-1IL2U-1126-SM-COH3Q.1	0.12374428799059702	0.4044140043687551	0	0.40027011660181017	0.0520148366991139	0.019556754339723956	0	0.9136639184556172	0.4072894094289402
GTEX-1JK1U-0826-SM-CM2S1.1	0.0771521845399452	0.37425529221886655	0	0.4992128452299359	0.03732829091912847	0.012051387092123764	0	0.9164743608386073	0.4443429551933395
GTEX-YECK-1126-SM-4W1ZQ.1	0	0.5616708736180874	0.27430053878544586	0.12564350398172758	0	0.03838508361473914	0.02	0.36037817517596327	0.9334258468307498
GTEX-1QAET-0826-SM-E76QR.1	0.04152222658236508	0.611248720845061	0	0.31551111152084604	0.03171794105172792	0	0	0.8254564282971537	0.5686329682756979
GTEX-1QP29-1326-SM-E6CQ2.1	0.052673289166733035	0.3550980665982565	0.03441582952089471	0.47913384020687017	0.06393866894715354	0.014740305560091998	0	0.8973921427947595	0.4699328059102115
GTEX-O5YU-0726-SM-EV792.1	0.018010496676535363	0.1881524746019021	0	0.3554034632777645	0.43457832488155257	0.003855240562245416	0	0.8370256859923019	0.5515457908017587
GTEX-1R46S-1026-SM-E8VN3.1	0.03824076015631877	0.4028170484410313	0.10082767782394249	0.3947002463173809	0.05767433472833506	0.005739932532991518	0	0.7988825141393183	0.6060612473718883
GTEX-1QP2A-0926-SM-E76QU.1	0.04932260054655761	0.5751982943567931	0.00980503701287805	0.3242915790342356	0.0356999213130305	0.005682567736505139	0	0.8441503664457579	0.5407837663772211
GTEX-ZPIC-0326-SM-DO91U.1	0	0.35062320824927296	0	0.42035515424052633	0.08386147485251354	0.1451601626576872	0.01	0.5870306854883576	0.9161061878082625
GTEX-OHPN-0426-SM-E9TI6.1	0.10146640107207411	0.5875262906712049	0.0028125323574372824	0.20470477514552948	0.008455700372487667	0.0950343003812665	0.01	0.5849866327197285	0.8099914728456196
GTEX-YFC4-0726-SM-62LF6.1	0.2906194387279825	0.5254301776938638	0	0.03683586703088582	0.0005	0.146660532344577	0.02	0.32805363546427163	0.9446466818423525
GTEX-ZZPU-1026-SM-5E457.1	0.0021853069983653623	0.5358596395539961	0	0.0224689769531003	0.09421271314485391	0.34527336334968434	0.01	0.5781355627485523	0.8187405049594296
GTEX-WHSE-0726-SM-4RTXA.1	0.092780951966893	0.6181541928603725	0	0.1321070466083809	0	0.15695780856435348	0.01	0.6259454300962567	0.7857982145517409
GTEX-13U4I-0926-SM-5LU5A.1	0.2621119036311664	0.36386347181638795	0.04547643807963818	0.31218521927856224	0	0.016362967194245286	0	0.8213587636734148	0.5714098842141098
GTEX-ZYWO-0426-SM-5SI9A.1	0.13558834660331848	0.3982290340637178	0	0.3395560083488229	0.050148772964409206	0.07647783801973157	0	0.8637232558198146	0.5046912756281584
GTEX-ZPU1-0526-SM-4YCDA.1	0.02753243432680728	0.3774972806924772	0.0762569702889443	0.36055509551924947	0.1520368264875701	0.00612139268495164	0	0.8908030344082903	0.46226902760921795
GTEX-13FXS-1126-SM-5IJBB.1	0.029326901499364903	0.5320280285584834	0	0.42701927819968116	0.004172815152049206	0.007452976590421374	0.01	0.700009792180042	0.7609765365966061
GTEX-13S7M-2226-SM-5S2WB.1	0.007318318195438355	0.6414195182394803	0.008604281777468928	0.3353588768947183	0.007055409957524651	0.0002	0	0.8113244567272603	0.5842077588713568
GTEX-13RTJ-0626-SM-5S2NB.1	0.07717194085651698	0.6984569750447648	0	0.18683048483237694	0.010560280629176678	0.026980318637164626	0.01	0.6677035312635021	0.7555964847883084
GTEX-11GS4-0626-SM-5A5LC.1	0.03718315187161193	0.2181905590005409	0.0881110413069781	0.5516112867132904	0.09697498231288207	0.007928978794696596	0	0.8368168077199647	0.6442650364338951
GTEX-132AR-1326-SM-5K7YC.1	0.06262107218040283	0.5343278636020369	0	0.31421705494186236	0.03738890928125986	0.051445099994437936	0	0.8142644663806792	0.5811327327313146
GTEX-ZF3C-1326-SM-5A5MF.1	0.0002	0.28861458182738464	0	0.6191986258368846	0.033829847139713105	0.05820003438220028	0.01	0.6901005847482834	0.9798853429784316
GTEX-X5EB-0326-SM-4QASF.1	0	0.24702463585341708	0.005628635571866447	0.5713327719166043	0.11493914064264718	0.061074816015465126	0	0.825757949786199	0.7058498972973968
GTEX-ZUA1-0426-SM-5NQAF.1	0.009948472611608238	0.6082502365792125	0	0.26517320714521236	0.007491157722123549	0.1091369259418433	0.01	0.45640615330104706	0.9256078808816464
GTEX-QESD-0326-SM-47J4F.1	0.027456918924382047	0.6916339027331206	0.003437386395044791	0.25267137308343124	0.010745167768621371	0.014055251095399904	0	0.9048744322571305	0.4996082968792146
GTEX-ZPCL-0326-SM-5FQSG.1	0.02978039246666227	0.6131229091330017	0.011957118859487784	0.22370472129610283	0.05653172557492306	0.06490313266982231	0	0.8061720122486876	0.6237978915906158
GTEX-ZYT6-0826-SM-5E43I.1	0.05492312566753048	0.5365284815571182	0	0.22177533989045659	0.0023338557000186114	0.18443919718487614	0.01	0.5740224632622325	0.8266407172352496
GTEX-13VXU-1926-SM-5LU5J.1	0.03385447990736676	0.4585911764714897	0	0.47131306564342923	0.03624127797771423	0	0	0.8502593494601914	0.5600625445817687
GTEX-11DXZ-0526-SM-5GU7J.1	0.06872150196813039	0.4418594550788569	0.03772827307994349	0.36708939521164935	0.07177736072851403	0.012824013932905852	0	0.8820233603406891	0.4724788004082606
GTEX-11ZTT-0426-SM-5EQLK.1	0.03154972743554168	0.45454399678230256	0.02936036821600669	0.3313048096830003	0.05210493851499335	0.10113615936815552	0	0.8817674085401909	0.4755391072632344
GTEX-12WSL-0926-SM-5N9EK.1	0.031563458717291354	0.587994992575365	0	0.21718891051786557	0.009145620943636433	0.15410701724584153	0.01	0.7391665341507676	0.6771714931055839
GTEX-13NZA-1126-SM-5MR4K.1	0.04149921408530001	0.6354990755882373	0	0.26695446658510796	0.05093444892454478	0.005112794816809999	0.01	0.7754380926103364	0.6411986660421146
GTEX-13N11-0626-SM-5J1OL.1	0.24282411029770012	0.45186856985685686	0.001	0.2746145147099047	0.015297349939659166	0.01439899496702257	0.01	0.7370025081912885	0.6754739869061296
GTEX-13FH7-0426-SM-5KM4M.1	0.05663941125104753	0.4903558944885932	0.029344729669242054	0.37286800393874464	0.05079196065237264	0	0	0.8090457366051413	0.5883819920204233
GTEX-UPK5-0126-SM-3GADM.1	0.1375485307798501	0.6404726246702107	0	0.16892480105944999	0.03151997298632472	0.021534070504164466	0.01	0.6731896457620475	0.7586973358990483
GTEX-11EM3-0526-SM-5H12N.1	0.24710098419335086	0.3169649258594348	0.047077391473978825	0.3286641544718008	0.030310036766570108	0.02988250723486465	0	0.8384443346978881	0.5453582084041425
GTEX-ZLFU-0126-SM-5EQMN.1	0.01330169932474149	0.5850614626412399	0	0.24991697100251212	0.142824857163801	0.00889500986770547	0	0.8920261318877468	0.5320967814319638
GTEX-13FHP-1126-SM-5IJDO.1	0.006220374402985145	0.3284360098429222	0.15965899410366385	0.34358289935143915	0.06723505536684361	0.09486666693214599	0.01	0.7243611905510076	0.6949493721866782
GTEX-P4PP-3026-SM-3P61O.1	0.007402651112616959	0.6832602158171494	0	0.06460543999008889	0.013326540505948541	0.23140515257419625	0.03	0.30852981083730013	0.9616410227233784
GTEX-1399S-0926-SM-5PNVQ.1	0.031998070640796496	0.32340730636140713	0.007230487476187353	0.3595843575470541	0.24930729683322245	0.028472481141332478	0	0.8860192365687743	0.469768602448173
GTEX-12WSD-1026-SM-5EQ42.1	0.09984333108422737	0.4148037444367452	0	0.43442354447271925	0.040971623574087686	0.00995775643222047	0	0.8436973233459165	0.5547216613846354
GTEX-WY7C-1526-SM-4OND2.1	0.07434000599959716	0.448256088516675	0.03355685775151701	0.3316947533650787	0.07145797487477049	0.04069431949236173	0	0.830280628669667	0.55803382939548
GTEX-117YX-1726-SM-5GZZS.1	0.28382278895365093	0.13941568200411175	0.09911463017940647	0.2454646150531312	0.05203682468933948	0.18014545912036026	0.01	0.5797286069004856	0.8297989980903994
GTEX-14E1K-0926-SM-5S2U4.1	0	0.6118385383324346	0	0	0	0.3881614616675653	0.02	0.3676306270634678	0.9421169365622912
GTEX-ZYFC-1226-SM-5GIE4.1	0.4339166355748953	0.3484831174097445	0	0.14664730800862044	0.0010351545715076578	0.06991778443523204	0.01	0.4534864781645541	0.8932824579890718
GTEX-YF7O-0226-SM-5IFJ4.1	0.03459052031598919	0.5844444631573429	0.006250472512274232	0.17013151311185132	0.047352220242518124	0.15723081066002417	0.01	0.7562592627979517	0.6788155211367194
GTEX-QEG5-1026-SM-4R1KT.1	0.12536167454293745	0.5041909836707358	0	0.32734749361088183	0.018840923653150203	0.024258924522294726	0	0.825286523214454	0.5647871471965596
GTEX-13W3W-0626-SM-5LU45.1	0.013542589935665915	0.4854361874099634	0.03496289365514301	0.24845526026440984	0.03671161093457213	0.18089145780024568	0.01	0.6671547444738755	0.7464268374166461
GTEX-13O21-2926-SM-5J1OU.1	0.017933522078292442	0.5381278241943978	0	0.2809835629892968	0.07517758336505259	0.08777750737296049	0	0.8417340978939851	0.5523653524773358
GTEX-147F4-1326-SM-5LU9V.1	0.029275307565080302	0.644632546577598	0	0.31509797606711065	0.010213305225460994	0.0008	0.01	0.7446000747746069	0.6664526360344487
GTEX-11UD2-1126-SM-5EQM6.1	0.031238508271018775	0.6548175079142929	0.005919668393974516	0.3025791043715567	0.004056603824236502	0.0013886072249206314	0.01	0.6637060377130857	0.7496247408290866
GTEX-12ZZX-0626-SM-5EQ46.1	0.0056262695219248	0.8173450047642812	0	0.14426544485489817	0	0.03276328085889583	0.01	0.49599488294165917	0.8687233998556176
GTEX-13X6J-1326-SM-5QGOV.1	0.09430335058726108	0.42641277606629396	0.06739150442941509	0.2548936679683245	0.007792781785472985	0.1492059191632323	0.01	0.5461036125438129	0.8548624291888245
GTEX-13PVR-1126-SM-5S2NX.1	0.07139334087442907	0.38940578922761876	0.03578032886520131	0.4334591788737245	0.0699613621590263	0	0	0.8941685102127594	0.45316864082144853
GTEX-WHPG-0726-SM-4M1XX.1	0.11274469174335065	0.3880915408285259	0.04049502358570717	0.36062371447508745	0.055637736518160494	0.04240729284916836	0	0.8956723670362637	0.4468519840368584
GTEX-Y114-0326-SM-4TT99.1	0.08312702611741125	0.5991262126937121	0.002555008757034878	0.2718212116252402	0.037009911962559816	0.006360628844041668	0	0.8619140195466466	0.5397720170852631
GTEX-13QJC-0626-SM-5S2O9.1	0.021705469616208645	0.594442543202647	0	0.3474572346804603	0.010882378579311788	0.025512373921372282	0	0.8063990992041286	0.5908353714680509
GTEX-ZF29-0126-SM-4WKGZ.1	0.07002446354093655	0.4256799130586803	0.06667390315741312	0.37002316951774744	0.06667406476192768	0.0009	0	0.8545479133843052	0.5189616923779171
GTEX-12696-0526-SM-5EQ3Z.1	0.0809448078879706	0.5415460474455129	0	0.3123755476350762	0.05278284160279157	0.012350755428648665	0	0.8847034953446085	0.4844733992286089
GTEX-13S86-0526-SM-5QGPZ.1	0.024698146514697025	0.57883041562765	0	0.24888000990458803	0.08124728801687418	0.06634413993619069	0.01	0.7344637041037513	0.6828004246137012
GTEX-UJHI-0326-SM-4IHJE.1	0.07881363013005074	0.5621850433674314	0	0.2713349187817612	0.06504485680264843	0.022621550918108326	0.01	0.7626525348143557	0.6514795394905026
GTEX-PWOO-0426-SM-48TZF.1	0.04929547980262085	0.45510266028216106	0	0.37418610457829	0.04643892144236903	0.07497683389455906	0	0.8036159269591938	0.6025529265234655
GTEX-SNMC-0226-SM-4DM6F.1	0.11896351272904329	0.47493547692292176	0.026908255286361506	0.34784440601661804	0.026839581905213374	0.004508767139842101	0	0.8582377719177305	0.5142356700272982
GTEX-RWS6-0426-SM-47JXH.1	0.08333850491787104	0.4284989597996487	0	0.4475154146773797	0.040647120605100444	0	0	0.8832063595604845	0.4839904167632932
GTEX-S3XE-0226-SM-4AD6I.1	0.030669346068690952	0.5961530054070935	0.005795066314455585	0.33131353222648163	0.032897639666867644	0.0031714103164106845	0	0.9100757276987388	0.4343295021011699
GTEX-U8XE-1026-SM-4E3HM.1	0.022698468939480236	0.6422981533311714	0.013071576326174006	0.3002022101877437	0.021326284212151523	0.0004	0	0.8010215617192997	0.6032633166762368
GTEX-XQ8I-0326-SM-4BOPN.1	0.016860460501516367	0.6721280236507189	0	0.19721614624362577	0.0002	0.1135603728355813	0.01	0.6147221485982219	0.7876306936524451
GTEX-RTLS-0726-SM-46MV4.1	0.3073299208272942	0.4915209336068301	0	0.1725422102962496	0.005838368163932312	0.02276856710569379	0.01	0.7211513901691093	0.717101321959502
GTEX-WFG7-0626-SM-4LMK6.1	0.10667975860355657	0.4636661000428341	0	0.3402288600737167	0.04980696343977581	0.03961831784011686	0.01	0.7582861163605789	0.6540199282611937
GTEX-QDVN-0126-SM-4GIC9.1	0.10199253229968319	0.5132216779516261	0.0005	0.30298758399813475	0.042877977692442955	0.03846966100601018	0	0.8465371361216762	0.5402852323133261
GTEX-P4PP-3026-SM-3P61O.3	0.007402651112616959	0.6832602158171494	0	0.06460543999008889	0.013326540505948541	0.23140515257419625	0.03	0.30852981083730013	0.9616410227233784
GTEX-13OW8-2026-SM-9WYSA.1	0.020800350223389486	0.7269533133086471	0	0.24267444918604023	0.006936827073560498	0.0026350602083626074	0	0.8186836261529196	0.6071676544100832
GTEX-15ER7-1426-SM-6PAMA.1	0.0774822157742554	0.4320117704315959	0	0.4397372256860387	0.03168847222950656	0.019080315878603524	0.01	0.7575887919035609	0.6947148799503995
GTEX-1BAJH-1226-SM-7SB7A.1	0	0.5834335855334988	0.006970982803558657	0	0	0.4095954316629426	0.01	0.5867608144479135	0.8097370066252806
GTEX-1H3VY-1326-SM-9WPOA.1	0.11060619514780264	0.3738938865871479	0	0.4611758450446538	0.03667394152183654	0.017650131698559106	0	0.9066109460470224	0.44399514355022374
GTEX-1HSMQ-0626-SM-CL54A.1	0.09356553636897551	0.400269100949328	0.06261936389456059	0.39513002576617745	0.03410274027363658	0.014313232747321967	0.01	0.7644848678089278	0.6581985724430397
GTEX-1QCLZ-0826-SM-EWRNA.1	0.09184937108792823	0.519076954635855	0.011689976276228524	0.31123202772409464	0.0412453824974025	0.024906287778491052	0	0.8625201169319026	0.5164689952625148
GTEX-NPJ8-1326-SM-3LK6B.1	0.013695823348250152	0.4829019641329862	0	0.3134582834190174	0.005807766003085247	0.18413616309666106	0.01	0.7469726967366658	0.6744765816770435
GTEX-18A67-1426-SM-718BC.1	0.13576055526029263	0.5208276002242279	0.02451298143459768	0.24469749871123528	0.04159342297187322	0.03260794139777321	0.01	0.7123977420638213	0.7045600289022561
GTEX-OOBJ-3026-SM-3NB1D.1	0.08295927211696502	0.4684740198935425	0.027812514368551134	0.35646384560025407	0.0490539373843708	0.015236410636316415	0	0.8199969468802265	0.5717435756495808
GTEX-1K9T9-1026-SM-D3L9D.1	0.11849119131503531	0.4217433418376484	0.054377794305896114	0.2886837328871841	0.02345775200243567	0.09324618765180047	0	0.8339070898733555	0.5576085178692889
GTEX-1EU9M-2026-SM-7RHGE.1	0.028236587516373684	0.5068404419041149	0.2373511082773874	0.18639181256100326	0.020589040307936887	0.020591009433183784	0.01	0.5923330644725807	0.8132850619728929
GTEX-1IKOE-0826-SM-ARZME.1	0.32887447853466567	0.4169552505278921	0.0013009011505047002	0.07231259828212995	0.015117664986145925	0.16543910651866156	0.01	0.6546047345182461	0.7823081048240788
GTEX-18A7B-0926-SM-7189F.1	0.04459621710965591	0.6783278438356217	0	0.20192001770033197	0.01957290195046374	0.05558301940392669	0.01	0.6295435653356108	0.778055316393384
GTEX-OIZH-3026-SM-3NB1G.1	0.11304211163720333	0.44755616157147576	0	0.3633465938974421	0.07605513289387886	0	0	0.9118443124669687	0.41661115114396846
GTEX-17F9E-1226-SM-7EWDG.1	0.02267093390621245	0.5529745446910307	0.013444020458819839	0.36624402444819393	0.016386031755677488	0.02828044474006564	0	0.8637420242234385	0.5036220607930854
GTEX-1B8KE-0426-SM-7189G.1	0.053773490744623384	0.33567061970477	0.05116276302925817	0.3701196464322722	0.17953981428264917	0.009733665806426978	0	0.8369637940424348	0.5467148667982094
GTEX-12WSE-1126-SM-7DUEH.1	0.014152549407435532	0.6149271737908468	0	0	0	0.37092027680171774	0.01	0.5540973446823049	0.8324203075969915
GTEX-O5YW-3026-SM-3MJHI.1	0.037845765529697956	0.41666401630079547	0.044273542444868016	0.42998387402394006	0.05523114642196593	0.016001655278732575	0	0.9146180566376918	0.4076518892966137
GTEX-15TU5-1226-SM-6PAMI.1	0.08077385709202434	0.5317845147018844	0.0007	0.3238108679259571	0.03586943301147513	0.02702460623654877	0	0.7863848504983906	0.6168533003657828
GTEX-1HCUA-0426-SM-CGQEI.1	0.14216038366977893	0.3839242461846857	0	0.40910597403708565	0.05055343113359162	0.014255964974858145	0	0.9239837767238047	0.38374268032736186
GTEX-1J8QM-0226-SM-CYPSI.1	0.05307562863020153	0.43392341354217623	0.015554264485013736	0.28625645825110224	0.1343426462618315	0.07684758882967484	0	0.8749594666198436	0.5088295084917733
GTEX-14PJ6-1226-SM-6LLHJ.1	0.08603888094298329	0.6793204615298306	0.0020815025361346716	0.21516164322772552	0.01556548106566657	0.0018320306976594139	0	0.8828774016757801	0.5622406372017517
GTEX-15CHR-0526-SM-79OLJ.1	0.27672565585842673	0.506858506111719	0.0012372007101777553	0.117582945492856	0	0.09759569182682053	0.01	0.6376903439893019	0.7865454276931294
GTEX-16YQH-0826-SM-7938J.1	0.06938954839291255	0.6391436770210266	0.005234452667721654	0.2741586760449266	0.009288638566172855	0.0027850073072397887	0.01	0.7415250569831833	0.672687315029156
GTEX-1GMR8-1226-SM-9YFLJ.1	0.1921739568432868	0.5725602002692668	0	0.19064494352797315	0.03193351267259059	0.012687386686882565	0.01	0.5599727609169387	0.8277873021648486
GTEX-1LGRB-0826-SM-COH3J.1	0.036496945771056374	0.6743007563443849	0	0.2621660609606476	0.021330317999336355	0.0057059189245747145	0	0.8158550104118147	0.599353260335539
GTEX-14E7W-1026-SM-62LEK.1	0	0.625880142386284	0	0.16061306571626643	0	0.21350679189744964	0.01	0.59485769649873	0.8027057797460849
GTEX-1F6I4-0626-SM-9MQLL.1	0.043309869489007065	0.544405805012559	0	0.361313704729054	0.0410833655670085	0.009887255202371483	0	0.8656722049930146	0.5008207906466577
GTEX-14BMV-0926-SM-7DHKM.1	0.4616464943553726	0.4171860724605162	0	0.03732331457069902	0	0.0838441186134123	0.01	0.4616512227328963	0.8928888039289349
GTEX-1GN1U-1326-SM-9KNTM.1	0.054221547015699804	0.6333303015767895	0	0.30267706196374344	0.0074604436971914745	0.002310645746575883	0	0.8428819900012212	0.5484331675249403
GTEX-1HSKV-0926-SM-CGQEM.1	0.017277403981586975	0.5372863110386907	0.0549514764998746	0.3741953336265291	0.007910221734250279	0.008379253119068201	0	0.802885879990731	0.5976227071930934
GTEX-1I1GQ-1326-SM-CM2TM.1	0.2100019870465561	0.5054698937206136	0.027193218482595857	0.24106354680580883	0.013452970831720147	0.002818383112705437	0	0.8179005948000048	0.6043191005707397
GTEX-1M5QR-1126-SM-EYYWM.1	0.09795492808536445	0.4908513725876623	0	0.33652961354524896	0.06048553271675044	0.014178553064973825	0	0.8597101454985409	0.5139888870499294
GTEX-139YR-0726-SM-62LFN.1	0	0.6283860324983334	0	0.09406924637958121	0.02588688102642494	0.25165784009566067	0.01	0.5040238053098687	0.86246374284979
GTEX-1B932-1226-SM-7PBYN.1	0.04717038922323995	0.6483333952290632	0.001963915976569958	0.2783544208844428	0.022739786268624343	0.0014380924180598415	0.01	0.7421291570735087	0.6718093280229276
GTEX-NPJ7-1326-SM-3MJHO.1	0.013923832658019717	0.8191746462048323	0	0.16420381591182154	0	0.002697705225326477	0.01	0.6325603554430708	0.7892268344628349
GTEX-15SHV-0726-SM-6PAMO.1	0.08640849438497528	0.47357691768098326	0.0058737474711823764	0.3720013455616157	0.04401323263413698	0.018126262267106476	0	0.8770682401422059	0.48027299489553177
GTEX-17F9Y-1426-SM-7IGOO.1	0.035930022779063174	0.21194178830841354	0	0.6814855086917244	0.03314571565934882	0.037496964561450075	0.01	0.7763450487164615	0.9331556141220377
GTEX-18A7A-1126-SM-7LT8O.1	0.08897072440262518	0.1721620422485267	0	0.6440157885477992	0.07745202822241656	0.017399416578632396	0	0.9373523620868341	0.5676036243486062
GTEX-1IDJD-0426-SM-CM2TO.1	0.07330232501384068	0.5230323117144935	0	0.3115602028833437	0.038099193607703405	0.054005966780618635	0	0.832387418285444	0.5568325239572494
GTEX-1LGOU-0426-SM-D3L8O.1	0.19245376867252903	0.3769151349959772	0.0001	0.3877851066173899	0.03606910040955937	0.006637799263893514	0	0.9110342634327181	0.4127205963183858
GTEX-15RJ7-0526-SM-6PANP.1	0.04223401886914167	0.45708361075783344	0.049381699516901904	0.30324495383292777	0.10577274785751982	0.042282969165675366	0.01	0.7716111389112281	0.6366511744365495
GTEX-17HII-1126-SM-7IGOP.1	0.04719866843511224	0.5465717413658792	0.029083393701758296	0.3262149735982376	0.030958356701260063	0.01997286619775264	0	0.7846485155034106	0.6190468381615476
GTEX-1I1GP-0726-SM-B2LVP.1	0.02157172832602484	0.6655603995948212	0	0.2936978357113421	0.011864711508104708	0.007305324859707178	0.01	0.7072263172582126	0.7058802416684735
GTEX-1JMQJ-2526-SM-CY8HP.1	0	0.4422293466814204	0.3466901184065947	0.11436450699285017	0.08175235141249014	0.01496367650664474	0.02	0.36857478862573456	0.9327147044805484
GTEX-1LVAN-1826-SM-CNPOP.1	0.0368831494714395	0.5359557199009027	0.022060594224229575	0.37163383265692995	0.02182267760043485	0.01164402614606342	0	0.8774794336891865	0.4796118312340141
GTEX-13O61-0626-SM-5L3D1.1	0.042439687591310296	0.6796866241441984	0	0.20564178170434225	0.03381907317606746	0.03841283338408155	0.01	0.7740014777713525	0.6656645085614408
GTEX-ZQG8-0626-SM-57WF3.1	0.002495604325403324	0.5117522746487213	0	0	0.049195011144356385	0.436557109881519	0.01	0.6000708156755428	0.7998352440556127
GTEX-Y8E4-0226-SM-4VBQ3.1	0.080631406679171	0.5556462772592731	0.015300107696467334	0.27549878402951605	0.04785155439231998	0.0250718699432525	0	0.7933987863797968	0.6171059718502322
GTEX-131XG-0826-SM-5LZVS.1	0.042627008489205476	0.2859386976129343	0.012920271981974337	0.41804519364425236	0.18764279741683645	0.05282603085479709	0	0.9012848440436673	0.4365208487922745
GTEX-YB5K-0426-SM-5LUA4.1	0.009355764963697742	0.4469114846303909	0	0.12019842730878859	0.268625170226257	0.15490915287086587	0.01	0.7327773982654793	0.737779046922024
GTEX-ZT9W-0426-SM-57WF4.1	0.009837881613292661	0.646869387732858	0	0.1972541867730097	0.04288443539719753	0.1031541084836422	0	0.8315094317567087	0.6076010478615844
GTEX-11I78-1026-SM-5HL74.1	0.00691607028820687	0.5078444261806838	0	0.0747873161995277	0.013991578335819297	0.3964606089957623	0.01	0.6523022977407669	0.7582512383264924
GTEX-11ZUS-0526-SM-59884.1	0.0031639051211609015	0.7028786035004919	0	0.10832854101362319	0	0.185628950364724	0.01	0.4651975499598907	0.8842516002197183
GTEX-ZVT2-0526-SM-5E455.1	0.15679939742698926	0.44734402641311466	0	0.27549181529348915	0.029419374074943085	0.09094538679146381	0	0.8768236559972622	0.5003332319202013
GTEX-11TT1-1526-SM-5EQKU.1	0.18808414584474897	0.4593712033451855	0.054995683307811044	0.24720176319483575	0.03415026258350852	0.01619694172391022	0.01	0.7080155329643809	0.7086834302591848
GTEX-Y3IK-0926-SM-51MQU.1	0.08471215226102329	0.4717047939040997	0.016503578925653774	0.3099480827833204	0.10806480332135943	0.009066588804543444	0	0.8217026992120784	0.5759737388610068
GTEX-146FH-0926-SM-5SI96.1	0.07078930881300101	0.45094237757273065	0	0.2798806315884373	0.0741314802643091	0.124256201761522	0.01	0.6962165270150856	0.7190118231954169
GTEX-12WSK-0726-SM-5LZUV.1	0.042616093853404056	0.6816771488636595	0	0.21067948715802592	0.02571673503233647	0.03931053509257406	0	0.7897804244434763	0.6483768126589089
GTEX-13QBU-0126-SM-5LU3V.1	0.05031628788543171	0.5608650537335571	0.003882568629246633	0.13763228751680007	0.05707054522408705	0.1902332570108774	0.01	0.6376778645248985	0.7752500364153333
GTEX-13PL7-1826-SM-5IJDV.1	0.041501518315339304	0.6456390729267095	0	0.2514041796492648	0.04418695590745414	0.01726827320123214	0.01	0.7699164384775801	0.6508982871881641
GTEX-Y5V6-0326-SM-4VBRW.1	0.06039678988401808	0.4286457164120625	0	0.42778643838323316	0.05855227639004185	0.02461877893064444	0	0.9058488138374773	0.42944906200974514
GTEX-11DXY-1126-SM-5987W.1	0.030186851783736323	0.6688077528412758	0.013506931450895921	0.23042117379987317	0.056520793321861135	0.0006	0.01	0.6931026935798174	0.728116550101647
GTEX-13VXT-1026-SM-5LU37.1	0.6083342952398595	0.280648961331289	0	0	0.023338055779722294	0.08767868764912906	0.03	0.28479654868518633	0.9587662650224098
GTEX-1445S-1126-SM-5QGOW.1	0.01234719561529729	0.7108820786386904	0	0.19619149439765912	0.015385422881520746	0.06519380846683252	0.01	0.7378863478824716	0.6959826419954348
GTEX-ZDYS-0126-SM-5HL6X.1	0.006019222343905779	0.5337768091140086	0	0.27884222124089963	0.08167506215458241	0.0996866851466037	0.01	0.743818966483483	0.6678274460206134
GTEX-14C5O-1426-SM-5RQI8.1	0.06452768893595907	0.6222573274079369	0	0.2680398148797454	0.03347012102672132	0.011705047749637229	0	0.8207337755052354	0.5901668884815143
GTEX-ZV7C-0426-SM-51MQY.1	0.007614065871046779	0.6154620467901196	0.007126254031537907	0.23987366470727814	0.020512080897850917	0.10941188770216657	0	0.8818583573468926	0.5175113960627037
GTEX-13OVG-0726-SM-5IJBY.1	0.011667984199111766	0.4590269948825435	0.002670063743224577	0.34455125468113934	0.14535938191958725	0.036724320574393586	0	0.8041014585394863	0.5937846189655976
GTEX-1A8G6-1726-SM-73KXZ.1	0.04712652660961902	0.43524050837706735	0	0.4902320169900157	0.027400948023297945	0	0	0.8552137931284126	0.5653549132961518
GTEX-1EN7A-0926-SM-7P8RZ.1	0.025670873775195682	0.43294481187500283	0.01210902490858934	0.45677708737256945	0.07249820206864267	0	0	0.8139845759443839	0.6110980006988644
GTEX-1F5PK-0426-SM-7RHHZ.1	0.013095647143849023	0.5009125124759539	0.029653293101379104	0	0.045961204838278875	0.41037734244053914	0.01	0.5827486776608245	0.8127498993175302
GTEX-1OKEX-0626-SM-E76PZ.1	0.1654136801417216	0.3971528975710165	0	0.3599537080948147	0.030643542369126905	0.04679265155102668	0	0.8879212773180464	0.46065261592863904
GTEX-REY6-0926-SM-48FDA.1	0.04646827575183477	0.6519139119038535	0	0.22197229084589534	0.0026329898708400794	0.07701253162757636	0	0.8035914463055654	0.6210016878041692
GTEX-1122O-0426-SM-5H12G.1	0.14034692235845247	0.5788302335108368	0	0.22124760290065607	0.04304203857531567	0.01653320265473894	0	0.8512107247185808	0.5847774627264153
GTEX-11ONC-1126-SM-5GU6G.1	0.002494693830892255	0.6473479219835012	0.021654294303404015	0.2603923681194352	0.03071132768220348	0.03739939408056376	0.01	0.5829976729586823	0.8146804521829649
GTEX-WRHU-1126-SM-4E3I1.1	0.04081179679593941	0.5790431360661458	0.03699214635357106	0.3177242113540254	0.018277413184936416	0.007151296245381876	0.01	0.7751812028018571	0.6310950922042733
GTEX-RUSQ-0426-SM-47JWR.1	0.04502189256500221	0.6736188585335627	0.04213070834864465	0.20457873220723946	0.034649808345551036	0	0	0.8528433694622174	0.6094230281549935
GTEX-R53T-0726-SM-48FCS.1	0.06802796968512441	0.3402820678101899	0	0.5069018594007747	0.04264211353618729	0.04214598956772376	0	0.9206076598182773	0.4480067189104629
GTEX-WEY5-0326-SM-4LMI7.1	0	0.3888642468531884	0	0	0.05431016762058246	0.5568255855262292	0.01	0.6194257903001777	0.7911527104058043
GTEX-UPIC-0326-SM-4IHJ9.1	0.06326285016098719	0.6929689963291341	0	0.16051379374416924	0.012440622546988958	0.07081373721872046	0.01	0.5545038519562361	0.8324292203117084
GTEX-PSDG-0826-SM-48TCZ.1	0.09047063679059383	0.7107028849659074	0	0.19454312247394798	0.0035181849271503592	0.0008	0.01	0.5979821382528492	0.8030674284674271
GTEX-PWCY-0426-SM-48TCW.1	0.04796621987417595	0.531837859627521	0	0.382968547968004	0.02640761126354587	0.010819761266753153	0	0.7998185491951745	0.6052435508876836
GTEX-VUSG-0626-SM-4KL1Z.1	0.05194761243734912	0.541188071167375	0.03272133799516448	0.34940224773794587	0.01910695940059672	0.00563377126156888	0	0.8680576059750132	0.4988022138115717
GTEX-OIZF-3026-SM-7PC3D.1	0.02627186767036488	0.5728174313755738	0.0005	0.26165278914149626	0.06190220184631838	0.07683509476963198	0	0.8856475028455888	0.5059979858278318
GTEX-1RDX4-1126-SM-E9U6E.1	0.020879807417185238	0.88449212958419	0	0.036539867481205385	0	0.058088195517419394	0.01	0.41854573902279985	0.9170739184981201
GTEX-S32W-0526-SM-4AD6F.1	0.12833192012952568	0.5420638376167461	0.01854876231722434	0.27489995381695687	0.010199702708602886	0.025955823410944046	0	0.7979054034688952	0.6102193797120927
GTEX-1R9K4-1126-SM-E9J4G.1	0.19423040302859654	0.7270572590396588	0	0	0	0.07871233793174476	0.02	0.3596005248856091	0.938780149109525
GTEX-1QPFJ-0826-SM-EYYXL.1	0.14980836409741197	0.584712923947334	0.00402372962577378	0.24430413880496113	0.013389382951654	0.0037614605728650712	0	0.8035232316829508	0.6181573584265053
GTEX-T2YK-1126-SM-EVYAL.1	0	0.7624430945889289	0.013568838077126373	0.05257266711986844	0.011347682408887247	0.16006771780518908	0.01	0.6347057288262272	0.8128953025288205
GTEX-ZG7Y-2326-SM-DO92L.1	0	0.6653638658224469	0	0.019657894945500128	0.005461788140864259	0.3095164510911887	0.01	0.5122604052834815	0.8584543487777091
GTEX-QV44-0726-SM-DKPON.1	0.8616018091427177	0.10470043249565235	0.0035853729753449483	0.018930307848714276	0.007364946554249174	0.003817130983321546	0.01	0.7726706203046384	0.7523450233683706
GTEX-QEG5-1026-SM-DKPOO.1	0.09421288585374027	0.4999179023206953	0	0.35579156291421943	0.021513869803492427	0.028563779107852644	0	0.832811138562129	0.5532409684673268
GTEX-QLQ7-0326-SM-DHXIO.1	0.04274264595813966	0.2567005234325024	0.12030330321220024	0.4760217156267635	0.08565387929366426	0.018577932476729994	0	0.8807205734394716	0.49840139420167184
GTEX-1EX96-2826-SM-7PBZQ.1	0	0.6659776860462032	0.2261125775481871	0.07120983450645499	0.008705215455919383	0.027994686443235224	0.35	0.03964163128025959	1.0302671525314753
GTEX-1HC8U-0526-SM-9WYSQ.1	0.01336886941376907	0.6653152904260621	0	0.22214212390604152	0.025119583774970155	0.07405413247915715	0.01	0.7500311141456215	0.6741219808264468
GTEX-15CHQ-1626-SM-6LLJR.1	0.05868480427448584	0.7660396457063556	0	0.146514758491507	0.028760791527651475	0	0.01	0.7765971230789139	0.7120091104392356
GTEX-1HBPM-1126-SM-9YFL2.1	0.00965467913440683	0.4740799940043833	0.03429043267134579	0.28014002977670815	0.20065862739259072	0.0011762370205652766	0.01	0.7707985778283746	0.6481569720996684
GTEX-OHPL-3026-SM-3MJGS.1	0.08026732585572229	0.5007760270688212	0	0.35559954668710203	0.03945591605470042	0.02390118433365408	0	0.8676431959140356	0.49762746156433185
GTEX-15CHC-0526-SM-6EU23.1	0.0868367690422167	0.6397163763709278	0	0.22806235135961056	0.009449872005570344	0.03593463122167461	0.01	0.7468688720031764	0.6770462644213816
GTEX-1CAMS-1226-SM-79393.1	0.0482324968913219	0.5646394376466707	0	0.3530231711442178	0.0299572238100875	0.004147670507702215	0	0.8453718270118266	0.5339497216334598
GTEX-1GL5R-0226-SM-7SB93.1	0.004070753953273952	0.6608272941185754	0	0.0005	0.02871743290076039	0.305910994547886	0.01	0.5754959463560245	0.8278106127180012
GTEX-1GMR3-0626-SM-9WYT3.1	0.2573407153498572	0.34560193139666556	0.014161145693897686	0.3393050591901945	0.043114206932434264	0.0005	0	0.8743582150885147	0.48825589646761824
GTEX-1HFI7-0626-SM-ADEI3.1	0	0.5271457821180756	0	0	0.004472965769468896	0.46838125211245557	0.01	0.5765904226815426	0.8175639388470304
GTEX-14PJM-1026-SM-6ETZT.1	0.069780247405479	0.33288964073948096	0	0.5124263915176663	0.07280949197420993	0.012094228363163808	0	0.8633091596631218	0.5690520939734075
GTEX-1AX8Z-1426-SM-7939T.1	0.07100541191178888	0.5897267652785938	0	0.3014590391458605	0.017768974750249848	0.02003980891350704	0	0.896084178451247	0.4702719604965601
GTEX-1AYD5-0626-SM-7RHHT.1	0.03926728266346899	0.1712465315762927	0.04805484166739346	0.6317987033522807	0.10963264074056403	0	0	0.9112675075604726	0.5891915160903362
GTEX-1H1ZS-0926-SM-ADEIT.1	0.04581983286821853	0.6614935698810339	0	0.2700619921519679	0.013577530069115374	0.009047075029664222	0.01	0.740452488947173	0.6744109073889546
GTEX-1HSGN-1226-SM-CGQFT.1	0.11106254482485552	0.6375348062882747	0	0.20122629698141342	0.026528940492770825	0.023647411412685494	0.01	0.6224704084975597	0.7843118500723613
GTEX-14H4A-0526-SM-62LEU.1	0.23169806442567145	0.4179726469218143	0.0001	0.21556193792740003	0.035287914868020666	0.0993681188679917	0.01	0.74827951999323	0.6711420126194451
GTEX-1AYCT-0626-SM-7EPI5.1	0	0.5062603020486324	0.0697250416561542	0	0.07207268809933813	0.3519419681958753	0.01	0.4237880659487241	0.9054690080730451
GTEX-1IDJH-1226-SM-E6CJU.1	0.008062248975977215	0.7095152636857577	0.00278934906401395	0.27625929121790915	0.0032723546313556204	0.0001	0	0.9005085035354239	0.4875276654961522
GTEX-O5YV-0426-SM-3LK66.1	0.13955757755098552	0.4117096857857052	0	0.3717415506106246	0.0505764642503487	0.02641472180233601	0.01	0.7826636188218242	0.6288587170312171
GTEX-17GQL-0426-SM-7LG5V.1	0.03606509346276018	0.5171025293062963	0.0004	0.18933307101226904	0.07756119569287666	0.17952584496791518	0.01	0.7805383821555791	0.6451335357125243
GTEX-1A8G7-2726-SM-7MGWV.1	0.00541786529896022	0.8094266927754336	0	0.14622989711923715	0.037460076736343814	0.0014654680700252084	0	0.7931845748687173	0.7042445449197532
GTEX-1B8SG-0926-SM-73KV6.1	0.007301800872175971	0.060918569877726376	0.6276947433010545	0.14780245446881346	0.05830935785092034	0.09797307362930952	0.01	0.7307202235451158	0.7646091104334258
GTEX-1C6WA-1126-SM-7IGP6.1	0.44588593015727135	0.3853409283792215	0.0016921834652407009	0	0	0.16708095799826644	0.01	0.4089891923267291	0.913012122819892
GTEX-1EKGG-1026-SM-7RHG6.1	0.07111508278544765	0.4868085886879667	0	0.39514601828039736	0.032294886816503166	0.014635423429685098	0	0.8822369754649856	0.47159840164526057
GTEX-1HCU7-1526-SM-CM2S6.1	0.008534718861577249	0.8071015146249338	0	0.14747083690807197	0	0.036892929605417055	0.01	0.5455661373826997	0.8413701133191948
GTEX-1JN1M-0926-SM-D4P2V.1	0.030071681196963896	0.5673096973947779	0	0.38991128393155877	0.012150267410388391	0.0006	0	0.8713670551374703	0.49065090256159405
GTEX-1OFPY-1126-SM-E8VNV.1	0.051745789616522694	0.65354121426608	0.04496965598745175	0.20559192407525267	0.03855577398548816	0.005595642069204662	0.01	0.7041008961449237	0.7278668215132581
GTEX-14PJ4-1026-SM-6AJ97.1	0.01789611651546947	0.5291521267682642	0	0.37059189249311797	0.08077960878589938	0.0015802554372490367	0	0.8834627644335046	0.4698334995127139
GTEX-14XAO-1026-SM-6LLJ7.1	0.04969631223853012	0.43456838682381155	0	0.476665760060287	0.03906954087737128	0	0	0.7891008684615781	0.6681120635414792
GTEX-15SHU-1026-SM-6PAL7.1	0.07416665924091807	0.382220091085978	0.05883960843077038	0.4357303407118079	0.038241231386092124	0.010802069144433553	0	0.9060329330114253	0.42920573490924535
GTEX-1A32A-1726-SM-731BW.1	0.054727174226919466	0.5630619513412632	0.0388054000125872	0.31774272433044976	0.02393638226280776	0.0017263678259725216	0	0.8067104332144172	0.5926382765361496
GTEX-1H3NZ-0926-SM-9YFM7.1	0.23482635956775594	0.47739290226397313	0.005947983138900074	0.2612167888207544	0.018033214582707145	0.002582751625909383	0	0.8473199129405783	0.5579394360821158
GTEX-1IDJU-0826-SM-ARL87.1	0.02218197524051395	0.6538249180315184	0	0.13771257385933064	0.004997199800551326	0.1812833330680857	0.01	0.7659176490633939	0.6802411936093935
GTEX-15DDE-1226-SM-6PAN8.1	0.044328977920523316	0.660547660850512	0	0.27278722145198314	0.0032019950385795055	0.019134144738401984	0.01	0.7320514654477829	0.6817835389769236
GTEX-18A66-1026-SM-731B8.1	0.051264239326837636	0.30965170366350586	0	0.527404132156418	0.10144647458741846	0.010233450265820062	0	0.9125755137053929	0.4723432976798519
GTEX-1AX9I-0926-SM-73KX8.1	0.01143762539263001	0.7014537787431729	0	0.17958324468496079	0.0046580849172697635	0.10286726626196642	0.01	0.5688767219327105	0.8212128132698375
GTEX-1B97J-0826-SM-7SB78.1	0	0.6035982619961237	0	0	0.04713352281677071	0.34926821518710555	0.01	0.44556295912809335	0.8944551216736966
GTEX-1HBPH-0326-SM-CM2S8.1	0.10115323945730549	0.5802609464313222	0	0.2766042784722271	0.02437076284772045	0.017610772791424707	0.01	0.7462623915983779	0.6666693005822707
GTEX-1HCVE-0926-SM-CGQEX.1	0.011006127689903722	0.666961544318458	0.0003	0.288528953551946	0.03080394734389292	0.002392058567254246	0	0.8034116408365298	0.6037841290305469
