## Supplementary material for "Considerations for Deconvolution: A Case Study with GTEx Coronary Artery Tissues": Data and R Code: final.txt

Mixture	CardiacMuscleCell	EndothelialCell	Lymphocytes	SmoothMuscleCell	Macrophage	Erythrocyte	FatCell	P-value	Correlation	RMSE
GTEX-14JIY-0626-SM-62LF9.1	0.147221140763743	0.123044036786826	0	0.504628595664344	0	0.000137392984565056	0.224968833800522	0.07	0.0880366235520281	0.998826900216065
GTEX-14PN3-0426-SM-6LLIY.1	0.0658553797999446	0.10007887506563	0	0.478646336567687	0	0	0.355419408566739	0	0.443380955967774	0.99584251616616
GTEX-1AX9K-0326-SM-7DHM9.1	0.098350966142544	0.112887643153898	0	0.539342295105327	0	0	0.24941909559823	0	0.84369266924018	0.992140041871913
GTEX-1C64O-1126-SM-7IGMY.1	0.104053742249855	0.120094362156597	0	0.543621615756129	0	0	0.232230279837419	0	0.667802983898939	0.993688452113146
GTEX-1H11D-1426-SM-9MQKY.1	0.113301410596061	0.0913400427110383	0	0.541357824864272	0	0	0.254000721828628	0	0.79324730798557	0.992542466374724
GTEX-1KXAM-1526-SM-D4P3Y.1	0.087164887864561	0.0934231655666062	0	0.540848800972669	0	0	0.278563145596164	0	0.823550590270744	0.992236800562043
GTEX-131YS-1226-SM-5K7VE.1	0.0922912180995867	0.109837423942827	0	0.529371466163769	0.0262163754718301	0	0.242283516321986	0	0.794109742974883	0.992725895130124
GTEX-WYJK-0926-SM-4ONCF.1	0.103391517671605	0.121500324251872	0	0.608569384504618	0	0	0.166538773571905	0	0.771158637440533	0.992303115703031
GTEX-YJ8O-0126-SM-5QGRG.1	0.101687336072946	0.0990455678041244	0	0.564210563592633	0	0	0.235056532530297	0	0.672169811173248	0.993478244719211
GTEX-ZAB5-2726-SM-5J2NH.1	0.284761955594262	0.0838494394410796	0	0.494602412121924	0	0	0.136786192842734	0.2	0.0364454035425619	0.99926561851698
GTEX-YEC4-0426-SM-4W1ZH.1	0.0820615552897189	0.115763656389524	0	0.560216879850138	0.000482941986734087	0	0.241474966483885	0	0.800378032218179	0.992353273463754
GTEX-ZYFG-0126-SM-5GIDH.1	0.0921704105149008	0.107167641632633	0	0.487847653124405	0	0	0.312814294728061	0	0.604019171244777	0.994504140577422
GTEX-ZAB4-0726-SM-5HL8I.1	0.117584860858138	0.109072824258862	0	0.538837034804826	0	0	0.234505280078174	0	0.53831048146358	0.994850416381891
GTEX-YEC3-0326-SM-5IFJJ.1	0.0801551411533735	0.112547981173878	0	0.517998225522315	0.00261102217462808	0	0.286687629975805	0	0.371956368859804	0.996356722463691
GTEX-13FTW-0926-SM-5J2NJ.1	0.0943858893131318	0.105774863130361	0	0.506847038575397	0.00079376116836078	0	0.29219844781275	0	0.818841092781018	0.992571247874958
GTEX-14C38-1226-SM-5S2UK.1	0.0971933895705653	0.125641177939923	0	0.625407294275148	0.00371318085923449	0	0.148044957355129	0	0.773145222538807	0.992168195648517
GTEX-QEL4-1026-SM-4R1JK.1	0.0968797672660744	0.107206860105073	0	0.501829906176925	0	0	0.294083466451928	0	0.757728058443756	0.993132478839779
GTEX-ZGAY-0426-SM-4WWAM.1	0.108696716006637	0.0791916474829734	0	0.47342845190833	0	0	0.338683184602059	0	0.821137355796331	0.992728435287871
GTEX-13CF3-0626-SM-5J1NO.1	0.093453800506105	0.108864644253203	0	0.535470001201996	0	0	0.262211554038696	0	0.78346008282193	0.992681357548661
GTEX-11ZTS-1026-SM-5LU8O.1	0.094219128668538	0.0974753292618306	0	0.55291547819816	0	0	0.255390063871471	0	0.496874014539632	0.995110498778617
GTEX-QV44-0726-SM-4R1KP.1	0.183134387215734	0.111112003614479	0	0.484110495220103	0	0	0.221643113949684	0	0.471268588791042	0.995734469050044
GTEX-11DXX-0826-SM-5GZZP.1	0.099585564438916	0.103254163155072	0	0.489169035333905	0	0	0.307991237072107	0	0.786179852541718	0.992968910212127
GTEX-S4Z8-0926-SM-4AD6Q.1	0.0879609366574107	0.0992580133088641	0	0.507989584075727	0	0	0.304791465957998	0	0.826423296270815	0.992464022306851
GTEX-XPT6-0426-SM-4B672.1	0.0933487777073773	0.116158178242667	0	0.554316467481331	0	0	0.236176576568625	0	0.794335434591478	0.992467560434835
GTEX-QMRM-0426-SM-4R1K2.1	0.098806725613168	0.0971686012365654	0	0.481157962082149	0	0	0.322866711068118	0	0.754237737198249	0.993269877710289
GTEX-1117F-0626-SM-5N9CS.1	0.0855587396164406	0.116613585800898	0	0.539934665056367	0	0	0.257893009526294	0	0.365027090699675	0.99635150698315
GTEX-WHWD-0226-SM-4OORT.1	0.125214220192766	0.107980219605248	0	0.600816050820495	0	0	0.165989509381491	0	0.817410270208378	0.991926402203202
GTEX-RN64-0726-SM-48FCV.1	0.104460642805816	0.131785653912077	0	0.607869345699297	0	0	0.155884357582811	0	0.740217528426152	0.992620633870531
GTEX-XGQ4-0626-SM-4AT56.1	0.0885588748370031	0.112269672169228	0	0.475394200945301	0	0	0.323777252048468	0	0.605831425502454	0.994556609978839
GTEX-QLQ7-0326-SM-4R1JV.1	0.0717318932758493	0.1171877670382	0	0.563841795151445	6.54833684691742e-05	0	0.247173061166037	0	0.827642061255491	0.992064390362268
GTEX-11DYG-0926-SM-5EGGW.1	0.104880208494964	0.0929583788377023	0	0.53832001034202	0	0	0.263841402325314	0	0.505201574738012	0.995105333551473
GTEX-131XF-0526-SM-5HL87.1	0.0716178016490693	0.106787909480952	0	0.534833415544829	0.00414906415491102	0	0.282611809170238	0	0.470431556507437	0.995423238499654
GTEX-U4B1-0226-SM-4DXU8.1	0.0847652147955612	0.109816249161511	0	0.558845499233814	0.00181262661045805	0	0.244760410198656	0	0.820556903567774	0.992175642132733
GTEX-1399R-1826-SM-5J2M9.1	0.134871054600655	0.0865874805911923	0	0.498765016790949	0	0	0.279776448017204	0	0.766673788747114	0.993090492419238
GTEX-1399U-0626-SM-5J1NZ.1	0.0746581813007448	0.103182210681649	0	0.488771484271018	0	0	0.333388123746588	0	0.746491426428896	0.993257854837823
GTEX-RU72-0226-SM-46MUD.1	0.107546298676861	0.113302414018181	0	0.557723147798868	0	0	0.22142813950609	0	0.773991663784054	0.992639959071385
GTEX-U3ZH-0426-SM-4DXSE.1	0.104407000101726	0.128064340971971	0	0.606707301941444	0	0	0.16082135698486	0	0.85181966957147	0.991570761640846
GTEX-R55G-0426-SM-48FDH.1	0.0946512186329554	0.099133104260178	0	0.491906775524369	0.00110421922229911	0	0.313204682360198	0	0.707450366985246	0.99359978096918
GTEX-U3ZN-0426-SM-4DXSH.1	0.102234878629487	0.122077869464678	0	0.613351702809986	0.00109780794495617	0	0.161237741150893	0	0.811584864396254	0.991885986724395
GTEX-SE5C-0426-SM-4BRUI.1	0.0778297643727444	0.114909005308693	0	0.497669582197551	0.00104431356307557	0	0.308547334557936	0	0.754492117411876	0.993175972532723
GTEX-XPVG-0926-SM-4B651.1	0.139045789742068	0.106537163680298	0	0.583225065429279	0	0	0.171191981148355	0	0.768957408442076	0.992525776697531
GTEX-PX3G-3026-SM-48TZR.1	0.0782428437543426	0.0979124452715664	0	0.558512089429022	0.0041478835303917	0	0.261184738014677	0	0.440008668415701	0.995593782163392
GTEX-SIU7-0226-SM-4BRX2.1	0.0346619983135566	0.110058732209598	0.00316823042719426	0.530540074883113	0.0661179177727625	0	0.255453046393776	0	0.470953367299135	0.995544165110145
GTEX-XV7Q-0626-SM-4BRV5.1	0.138655754907929	0.129024554052421	0	0.569490744781913	0	0	0.162828946257737	0	0.737293377031418	0.992956779542178
GTEX-UJMC-0426-SM-4IHJF.1	0.068580159307451	0.10898387501409	0.000912524792528111	0.544510134908921	0.0432765316971654	0	0.233736774279844	0	0.867084936837866	0.992001615226779
GTEX-Q2AH-0626-SM-48TZJ.1	0.0615255422058958	0.111855517694927	0.000267784365975379	0.550888662256174	0.0440304525070798	0	0.231432040969948	0	0.732639682271632	0.993131605057855
GTEX-1IL2U-1126-SM-COH3Q.1	0.0818759515143591	0.118075776284641	0	0.569310298469646	0.0152566510875287	0	0.215481322643824	0	0.86791372257745	0.991730406979926
GTEX-1JK1U-0826-SM-CM2S1.1	0.115244761924071	0.125077378606266	0	0.612400307617161	0	0	0.147277551852502	0	0.87462389072117	0.991313644356324
GTEX-YECK-1126-SM-4W1ZQ.1	0.0746519876909639	0.113186776830934	0.00100442827942421	0.568313715059674	0	0	0.242843092139004	0	0.300764340345077	0.996833589393853
GTEX-1QAET-0826-SM-E76QR.1	0.0862544619356418	0.115125926242688	0	0.568407189163187	0.000146489260924594	0	0.230065933397559	0	0.760860153567183	0.992656837152497
GTEX-1QP29-1326-SM-E6CQ2.1	0.0847220148488073	0.125032398068792	0	0.627912777644871	0.00225472261286779	0	0.160078086824662	0	0.864037878661863	0.991251700999968
GTEX-O5YU-0726-SM-EV792.1	0.0509062217204715	0.0885923307343105	0.0025697421830475	0.543513496626124	0.0963851032639247	0	0.218033105472122	0	0.768146939087842	0.992985176273705
GTEX-1R46S-1026-SM-E8VN3.1	0.0801749479319319	0.129875423351029	0	0.630045741506697	0.0113888584239888	0	0.148515028786354	0	0.749020442417945	0.992377525226836
GTEX-1QP2A-0926-SM-E76QU.1	0.102690028737459	0.13200295788797	0	0.607866767700214	0	0	0.157440245674358	0	0.747849698047475	0.992547259309654
GTEX-ZPIC-0326-SM-DO91U.1	0.0531890264469126	0.0954440305940839	0	0.498418726999051	0.00902726836914472	0	0.343920947590808	0	0.611859437156059	0.994325850850738
GTEX-OHPN-0426-SM-E9TI6.1	0.0840142928378046	0.115906903284495	0	0.553399160332906	0	0	0.246679643544794	0	0.523687027493828	0.994885894829352
GTEX-YFC4-0726-SM-62LF6.1	0.126255013001885	0.0927793650987477	0	0.470944394015192	0	0	0.310021227884175	0	0.297388100778659	0.997125531050706
GTEX-ZZPU-1026-SM-5E457.1	0.0724778019428494	0.10030064423029	0	0.46134365513858	0.0157500080206728	0	0.350127890667608	0	0.435937562917459	0.996008082554434
GTEX-WHSE-0726-SM-4RTXA.1	0.121727028207661	0.0967544616413213	0	0.484025329904601	0	0	0.297493180246416	0	0.620264045775364	0.994409828668578
GTEX-13U4I-0926-SM-5LU5A.1	0.122623360131975	0.11196440496388	0	0.53708346050756	0	0	0.228328774396586	0	0.739087791898731	0.993112073978889
GTEX-ZYWO-0426-SM-5SI9A.1	0.095301010286126	0.100032612251851	0	0.488684364591169	0	0	0.315982012870854	0	0.803631837883351	0.992807586970421
GTEX-ZPU1-0526-SM-4YCDA.1	0.0697088541572304	0.113923112645663	0	0.579404603617325	0.0145471785680458	0	0.222416251011735	0	0.834445181687535	0.991924050813441
GTEX-13FXS-1126-SM-5IJBB.1	0.135632448599706	0.106640953207477	0	0.607583323153878	0	0	0.150143275038939	0	0.654987851042939	0.993413802092898
GTEX-13S7M-2226-SM-5S2WB.1	0.104249372431821	0.121225746716117	0	0.643226404698414	0	0	0.131298476153649	0	0.766117886652341	0.99208790601027
GTEX-13RTJ-0626-SM-5S2NB.1	0.121668388591015	0.113413514175976	0	0.573408985728678	0.0104862223409494	0.000545554018396966	0.180477335144984	0.01	0.281736274285201	0.996990387406931
GTEX-11GS4-0626-SM-5A5LC.1	0.0920266058856622	0.0978938305077417	0	0.604117179306356	0.0208202732635687	0	0.185142111036672	0	0.797592832913751	0.992092015005455
GTEX-ZF3C-1326-SM-5A5MF.1	0.0823117367332203	0.106390388798881	0	0.559022295211782	0.00836198206812763	0	0.243913597187989	0	0.661998845527278	0.993615986575917
GTEX-X5EB-0326-SM-4QASF.1	0.0719853041029624	0.130061171575266	0	0.612294572680871	0.0178225466809499	0	0.167836404959951	0	0.805086917292184	0.991989020438733
GTEX-ZUA1-0426-SM-5NQAF.1	0.0977565546522997	0.138292558019006	0	0.573372952633036	0	0	0.190577934695658	0	0.40685033165924	0.995892808684039
GTEX-QESD-0326-SM-47J4F.1	0.088639683313256	0.106934035924322	0	0.529065773186409	0	0	0.275360507576013	0	0.838403170889636	0.992230657391422
GTEX-ZPCL-0326-SM-5FQSG.1	0.0718891231476999	0.115702718527765	0	0.550991547029445	0	0	0.26141661129509	0	0.733262516768681	0.993004549380909
GTEX-13VXU-1926-SM-5LU5J.1	0.115012649376104	0.123432258449748	0	0.616435386867176	0	0	0.145119705306972	0	0.807050699837254	0.99191817828162
GTEX-11DXZ-0526-SM-5GU7J.1	0.092065038335238	0.112002220836078	0	0.56029158095494	0.00335076487467608	0	0.232290394999068	0	0.826819053225074	0.992130761724726
GTEX-11ZTT-0426-SM-5EQLK.1	0.07958104804153	0.102697822182292	0	0.492354646318733	0	0	0.325366483457445	0	0.804773895485453	0.992749126095201
GTEX-12WSL-0926-SM-5N9EK.1	0.0939560576230883	0.100786881006097	0	0.480441382623107	0	0	0.324815678747708	0	0.649778998612706	0.99414776302064
GTEX-13NZA-1126-SM-5MR4K.1	0.0872448684562892	0.122336431610094	0	0.564494565613902	0.00260649088555934	0	0.223317643434156	0	0.687048086091046	0.993376952041854
GTEX-13N11-0626-SM-5J1OL.1	0.125124390468754	0.132379350687673	0	0.579854839855868	0	0	0.162641418987705	0	0.553612848650278	0.994545336955078
GTEX-13FH7-0426-SM-5KM4M.1	0.0870830298606373	0.119064451505525	0	0.561144661731598	0	0	0.232707856902239	0	0.747596920122742	0.992837080167976
GTEX-UPK5-0126-SM-3GADM.1	0.124051977862321	0.115851237922004	0	0.533740005341812	0	0	0.226356778873863	0	0.561142639916665	0.994694337907007
GTEX-11EM3-0526-SM-5H12N.1	0.109093795635975	0.116160003428137	0	0.54315996018451	0	0	0.231586240751378	0	0.732534639152556	0.993118729375386
GTEX-ZLFU-0126-SM-5EQMN.1	0.0793884783955627	0.104898731061692	0	0.554973987212395	0.0288824874356721	0	0.231856315894677	0	0.81751869110732	0.99230918645416
GTEX-13FHP-1126-SM-5IJDO.1	0.0850420497203844	0.114705267261409	0.000904043753011214	0.614763789922125	0.00241812887748202	0	0.182166720465589	0	0.597953208897928	0.993884728460797
GTEX-1399S-0926-SM-5PNVQ.1	0.072843397027742	0.102564857750598	0.000331418431759634	0.485109540972488	0.0503907714221517	0	0.28876001439526	0	0.819932534941093	0.992860969285285
GTEX-12WSD-1026-SM-5EQ42.1	0.126850032790963	0.107608289857195	0	0.622443722457532	0	0	0.14309795489431	0	0.787070443795725	0.992044416535782
GTEX-WY7C-1526-SM-4OND2.1	0.0769912871518354	0.100089454574496	0	0.508138009872479	0.00130695349125639	0	0.313474294909934	0	0.757020888766366	0.993048011431287
GTEX-117YX-1726-SM-5GZZS.1	0.129381193933016	0.101660664227747	0	0.52000288830518	0.00160919535868915	0	0.247346058175368	0	0.519194737859409	0.995110364174442
GTEX-14E1K-0926-SM-5S2U4.1	0.0625617071211145	0.104594756755645	0	0.464916787060067	0	0	0.367926749063174	0.03	0.160658095543452	0.998233101047055
GTEX-ZYFC-1226-SM-5GIE4.1	0.174673258945291	0.0787140091368257	0	0.503783550991689	0	0	0.242829180926194	0	0.37503552101089	0.996407513284783
GTEX-YF7O-0226-SM-5IFJ4.1	0.0662786152605646	0.107837136108832	0	0.485520661064808	0	0	0.340363587565795	0	0.667062335684005	0.99394479281144
GTEX-QEG5-1026-SM-4R1KT.1	0.0933565255561868	0.104330260554919	0	0.502542563168138	0	0	0.299770650720756	0	0.751105449699092	0.993170616047968
GTEX-13W3W-0626-SM-5LU45.1	0.0864946232545569	0.0858999952360533	0	0.472228267606622	0.00312419742738735	0	0.352252916475381	0	0.672056300324186	0.993966276315515
GTEX-13O21-2926-SM-5J1OU.1	0.0811745189588087	0.103721637745306	0	0.493258434363665	0	0	0.32184540893222	0	0.793212595190655	0.992847519677702
GTEX-147F4-1326-SM-5LU9V.1	0.0949991812242891	0.123892521495363	0	0.63194106475367	0	0	0.149167232526679	0	0.685419453130502	0.99295186253047
GTEX-11UD2-1126-SM-5EQM6.1	0.101009432545983	0.121124396556419	0	0.635601538093839	0	0	0.142264632803759	0	0.646857807750852	0.993302956720714
GTEX-13X6J-1326-SM-5QGOV.1	0.0791210675116551	0.108154371132858	0	0.551058120835329	0	0	0.261666440520158	0	0.455683604117182	0.995488976905591
GTEX-13PVR-1126-SM-5S2NX.1	0.0959363162319007	0.125771913172549	0	0.626149493224584	0.00232830829403453	0.000835169757582901	0.14897879931935	0	0.831012976456399	0.991376444312532
GTEX-WHPG-0726-SM-4M1XX.1	0.0885680714718748	0.103346161794101	0	0.506199121791853	0	0	0.301886644942171	0	0.843981876887973	0.99233865108439
GTEX-Y114-0326-SM-4TT99.1	0.110207989346469	0.121803639054784	0	0.579343207832463	0	0	0.188645163766285	0	0.794857079187485	0.992312905008346
GTEX-13QJC-0626-SM-5S2O9.1	0.109934903302947	0.130860238224827	0	0.578103222150498	0	0	0.181101636321728	0	0.7410939065286	0.992831384781281
GTEX-ZF29-0126-SM-4WKGZ.1	0.0826911186328983	0.129762522486408	0	0.649333606504523	0.000813389883829455	0	0.137399362492341	0	0.768809118671694	0.992010437642929
GTEX-12696-0526-SM-5EQ3Z.1	0.108822938211542	0.120772934306993	0	0.618554407183873	0.0017310559629927	0	0.150118664334598	0	0.835848186611796	0.991619652216292
GTEX-13S86-0526-SM-5QGPZ.1	0.0909992459461784	0.108189538084728	0	0.543651975689131	0.00215977394621975	0	0.254999466333742	0	0.673646241826786	0.99360139814388
GTEX-UJHI-0326-SM-4IHJE.1	0.111559487963463	0.0938134309281418	0	0.534751835631138	0	0	0.259875245477257	0	0.685169019025481	0.993545397954943
GTEX-PWOO-0426-SM-48TZF.1	0.0703991403067224	0.10823765504576	0	0.505713357972878	0	0	0.31564984667464	0	0.739211117042063	0.993221187958146
GTEX-SNMC-0226-SM-4DM6F.1	0.11716234308629	0.101696782940939	0	0.607158870798341	0	0	0.17398200317443	0	0.794325707013557	0.992071681028243
GTEX-RWS6-0426-SM-47JXH.1	0.100347733314797	0.109391469719333	0	0.630521441614568	0	0	0.159739355351301	0	0.843610804898312	0.991406756116506
GTEX-S3XE-0226-SM-4AD6I.1	0.0974074994898499	0.124585137587397	0	0.618175936140225	0	0	0.159831426782528	0	0.858541141137616	0.991394452300424
GTEX-U8XE-1026-SM-4E3HM.1	0.0986414065319443	0.124574708011422	0	0.605534859694451	0	0	0.171249025762183	0	0.75999219962662	0.992431654630067
GTEX-XQ8I-0326-SM-4BOPN.1	0.105858668216038	0.0910222843797257	0	0.468145139909809	0	0	0.334973907494427	0	0.506104103833792	0.995395019508542
GTEX-WFG7-0626-SM-4LMK6.1	0.0948281176979179	0.0887574901941105	0	0.48876496310758	0	0	0.327649429000391	0	0.694746281482497	0.993695837130435
GTEX-QDVN-0126-SM-4GIC9.1	0.0897927882473591	0.105762210981822	0	0.491645033468726	0	0	0.312799967302094	0	0.800434720043584	0.992820067178261
GTEX-13OW8-2026-SM-9WYSA.1	0.092696175512072	0.120279346596878	0	0.595518105238975	0	0	0.191506372652075	0	0.742807308210054	0.992650271645792
GTEX-15ER7-1426-SM-6PAMA.1	0.120665235268932	0.117454656908676	0	0.599098925736492	0	0	0.1627811820859	0	0.696235869257855	0.993086445934313
GTEX-1BAJH-1226-SM-7SB7A.1	0.0546849889897105	0.0893684362030548	0	0.476460291816828	5.11453335226562e-06	0.000459243465898046	0.379021924991156	0	0.357921305546445	0.996493859251597
GTEX-1H3VY-1326-SM-9WPOA.1	0.119232003804606	0.129474878148282	0	0.555717535946818	0	0	0.195575582100294	0	0.858706528374441	0.991952117043381
GTEX-1HSMQ-0626-SM-CL54A.1	0.12967413607983	0.0616973400582658	0	0.65937291811052	0	0	0.149255605751384	0	0.735480736190917	0.992192265185419
GTEX-1QCLZ-0826-SM-EWRNA.1	0.0947202220592706	0.112951641220776	0	0.552879880393166	0	0	0.239448256326788	0	0.788348649577867	0.992526192928836
GTEX-NPJ8-1326-SM-3LK6B.1	0.0998828975932188	0.0991277928526355	0	0.498802386485553	0.00256925999955055	0	0.299617663069042	0	0.581127377849386	0.994644845735546
GTEX-18A67-1426-SM-718BC.1	0.0926584114695858	0.105713934208516	0	0.498460868147167	0	0	0.303166786174731	0	0.636555259329928	0.994171944489434
GTEX-OOBJ-3026-SM-3NB1D.1	0.105054859581543	0.128108203035936	0	0.616633325370956	0	0	0.150203612011564	0	0.762630518772239	0.992337403347551
GTEX-1K9T9-1026-SM-D3L9D.1	0.0963978391364684	0.0982242320983997	0	0.493148058708671	0.00353608646806633	0	0.308693783588394	0	0.761437692253683	0.993145447131447
GTEX-1EU9M-2026-SM-7RHGE.1	0.0988931761385449	0.112271757958673	0.0056479822026848	0.554577983871605	0	0	0.228609099828492	0	0.544635228166034	0.994715717161451
GTEX-1IKOE-0826-SM-ARZME.1	0.133565780834844	0.0927608482662357	0	0.45386866937729	0	0	0.319804701521631	0	0.556611850885835	0.995086508089697
GTEX-18A7B-0926-SM-7189F.1	0.102478405719897	0.123462362823492	0	0.613675672026642	0	0	0.160383559429969	0	0.369398769214451	0.996078133360975
GTEX-OIZH-3026-SM-3NB1G.1	0.10059525641811	0.111835137857767	0	0.560207916962326	0.000328156388437331	0	0.22703353237336	0	0.857323399187672	0.991858169934228
GTEX-17F9E-1226-SM-7EWDG.1	0.100013596028703	0.130619814192651	0	0.602724093399942	0	0	0.166642496378705	0	0.813986162880775	0.991959015808557
GTEX-1B8KE-0426-SM-7189G.1	0.0765541429470643	0.118408589971269	0.000707401495693895	0.545841218433862	0.0380614507449747	0	0.220427196407136	0	0.78521398076961	0.992723646270789
GTEX-12WSE-1126-SM-7DUEH.1	0.104349439619912	0.075508000051789	0	0.448438168596926	0.00263120622353212	0.00201531388970046	0.367057871618141	0.01	0.236321557689314	0.997236525334163
GTEX-O5YW-3026-SM-3MJHI.1	0.0856911613148524	0.126564556258126	0	0.618166888584038	0.00408916873554522	0	0.165488225107438	0	0.880846672926979	0.991184621043584
GTEX-1HCUA-0426-SM-CGQEI.1	0.110387210614486	0.123432396245149	0	0.60100532148875	0	0	0.165175071651616	0	0.878396866777347	0.991366959793175
GTEX-1J8QM-0226-SM-CYPSI.1	0.0791674137863938	0.100583760357626	0	0.488565406952049	0.0244383391580698	0	0.307245079745861	0	0.81202596829892	0.992804811165331
GTEX-14PJ6-1226-SM-6LLHJ.1	0.122964803206866	0.126881953442122	0	0.594549910803685	0	0	0.155603332547327	0	0.80817287059713	0.992098015432105
GTEX-16YQH-0826-SM-7938J.1	0.108867026338398	0.132010122089952	0	0.595357811902628	0	0	0.163765039669022	0	0.650516070753098	0.993549338868087
GTEX-1GMR8-1226-SM-9YFLJ.1	0.100182361105089	0.111077928329273	0	0.552302197767421	0	0	0.236437512798217	0	0.482740773846009	0.995265661744158
GTEX-1LGRB-0826-SM-COH3J.1	0.10804317469629	0.130373920175675	0	0.595242027727739	0	0	0.166340877400296	0	0.757393707967261	0.992553859914125
GTEX-14E7W-1026-SM-62LEK.1	0.0972280517515888	0.0919270153558655	0	0.530169972890359	0	0	0.280674960002187	0	0.522598560896969	0.994978467581719
GTEX-1F6I4-0626-SM-9MQLL.1	0.104124046879588	0.122123107132023	0	0.625562572859536	0	0	0.148190273128853	0	0.819423696240767	0.991711395596755
GTEX-1GN1U-1326-SM-9KNTM.1	0.109072886211832	0.113958922594865	0	0.613818037658039	0	0	0.163150153535264	0	0.760987672406354	0.992352297475644
GTEX-1HSKV-0926-SM-CGQEM.1	0.114441311146321	0.110179654626038	0	0.61486846059842	0	0	0.160510573629221	0	0.737418490749786	0.992567872403543
GTEX-1I1GQ-1326-SM-CM2TM.1	0.131267242475963	0.0959120169083468	0	0.614169460397719	0	0	0.158651280217971	0	0.734281490887937	0.992594724103445
GTEX-1M5QR-1126-SM-EYYWM.1	0.0984540289922077	0.123488938171453	0	0.61731607026593	0.00337562978486559	0	0.157365332785544	0	0.808612669383298	0.991888259657987
GTEX-139YR-0726-SM-62LFN.1	0.0606160319549111	0.0996918661433115	0	0.487760811125201	0.000741916680323713	0	0.351189374096253	0	0.401859581624737	0.996157609916069
GTEX-1B932-1226-SM-7PBYN.1	0.122843132570201	0.127514361168858	0	0.601333901897659	0	0	0.148308604363282	0	0.676879422142907	0.993271139364576
GTEX-NPJ7-1326-SM-3MJHO.1	0.107018299020628	0.1196021488864	0	0.528917157555548	0	0	0.244462394537424	0	0.530525040425466	0.994972014642359
GTEX-15SHV-0726-SM-6PAMO.1	0.0949591440168032	0.112818473765729	0	0.554806105599949	0.00026528799163322	0	0.237150988625886	0	0.812719143681298	0.992294475673225
GTEX-17F9Y-1426-SM-7IGOO.1	0.0783972042989477	0.108071599357304	0	0.583226160904042	0	0	0.230305035439706	0	0.731180281762029	0.992800784031192
GTEX-18A7A-1126-SM-7LT8O.1	0.0945266800122573	0.12125793072554	0	0.621501864484983	0	0	0.16271352477722	0	0.903699816368592	0.99092181366406
GTEX-1IDJD-0426-SM-CM2TO.1	0.0803370106896863	0.0985135216799139	0	0.499907423158185	0	0	0.321242044472215	0	0.780454996245056	0.992896569516087
GTEX-1LGOU-0426-SM-D3L8O.1	0.117661644212444	0.106930176089912	0	0.598311363070755	0	0	0.177096816626889	0	0.860880759753349	0.991527184444294
GTEX-15RJ7-0526-SM-6PANP.1	0.0855426294907597	0.103972074633748	0	0.502064232732829	0.00607390214276708	0	0.302347160999896	0	0.6687049947725	0.993882870917016
GTEX-17HII-1126-SM-7IGOP.1	0.0884080963080564	0.114580498144573	0	0.569389284851259	0.003275165558845	0	0.224346955137266	0	0.673691960371808	0.993455452909081
GTEX-1I1GP-0726-SM-B2LVP.1	0.0987063451517929	0.112960092560796	0	0.565832881706241	0	0	0.22250068058117	0	0.640044970720467	0.993782769510773
GTEX-1JMQJ-2526-SM-CY8HP.1	0.0385461734528529	0.11677373518452	0.0105702786985958	0.588785277522893	0.0244152133380489	0	0.220909321803089	0.01	0.237698648300534	0.997384078206117
GTEX-1LVAN-1826-SM-CNPOP.1	0.119423182321395	0.123699417669214	0	0.596598503310386	0.000900500811308445	0	0.159378395887696	0	0.815430025043485	0.992006585751544
GTEX-13O61-0626-SM-5L3D1.1	0.0992720507122457	0.114803392607166	0	0.53820311208067	0	0	0.247721444599918	0	0.711146412588951	0.993322853896141
GTEX-ZQG8-0626-SM-57WF3.1	0.0758153973712701	0.100290816280148	0	0.465010287018012	0.00735459736768091	0	0.35152890196289	0	0.41688059467772	0.996137336686951
GTEX-Y8E4-0226-SM-4VBQ3.1	0.0929033010495424	0.0953814325923438	0	0.544900106577568	0	0	0.266815159780546	0	0.724321666964189	0.993110040628152
GTEX-131XG-0826-SM-5LZVS.1	0.0550319491721131	0.10828987692016	0	0.53055915625276	0.0664220027445889	0	0.239697014910378	0	0.861623733424847	0.992218961006468
GTEX-YB5K-0426-SM-5LUA4.1	0.0448731114057361	0.105812828660245	0.00170170744032322	0.480482169688009	0.0677353562534783	0	0.299394826552208	0	0.705188333883775	0.993852712879255
GTEX-ZT9W-0426-SM-57WF4.1	0.0778511142574559	0.102660371132036	0	0.496777313017276	0	0	0.322711201593232	0	0.783553876321221	0.992897101545658
GTEX-11I78-1026-SM-5HL74.1	0.0795919767343356	0.078994708419074	0	0.466654974048426	0	0	0.374758340798165	0	0.549379548378459	0.994979297243893
GTEX-11ZUS-0526-SM-59884.1	0.0955085461405136	0.105653631247796	0	0.524495951018026	0	0	0.274341871593664	0	0.391807239723136	0.996163182819057
GTEX-ZVT2-0526-SM-5E455.1	0.101483133212268	0.0842351401840982	0	0.472447822543539	0.0018877753376378	0	0.339946128722457	0	0.803426569959266	0.99289015093043
GTEX-11TT1-1526-SM-5EQKU.1	0.0992124677489584	0.108193398856656	0	0.533733180664769	0	0	0.258860952729617	0	0.655627717309058	0.993824266770068
GTEX-Y3IK-0926-SM-51MQU.1	0.088473391499207	0.114534173982096	0	0.545300604309865	0.0181068558276033	0	0.233584974381229	0	0.73236156685536	0.993131530242021
GTEX-146FH-0926-SM-5SI96.1	0.102232126754406	0.105141412090868	0	0.533523556193348	0	0	0.259102904961377	0	0.615870315489459	0.994172397333603
GTEX-12WSK-0726-SM-5LZUV.1	0.0926424257862583	0.117670870823186	0	0.548281999240498	0	0	0.241404704150058	0	0.694538240362699	0.993402465789301
GTEX-13QBU-0126-SM-5LU3V.1	0.0973690042718123	0.101518819783745	0	0.467067450300335	0.000871393321360122	0	0.333173332322748	0	0.57803247786333	0.994818797168256
GTEX-13PL7-1826-SM-5IJDV.1	0.097899258724814	0.106330275020588	0	0.501420627669778	0	0	0.294349838584819	0	0.694997722065916	0.993668344441039
GTEX-Y5V6-0326-SM-4VBRW.1	0.0882008938083691	0.113934972617864	0	0.560298413494364	0.000422264623233943	0	0.237143455456169	0	0.856301074306603	0.991852097266093
GTEX-11DXY-1126-SM-5987W.1	0.114855913985066	0.129914459824923	0	0.610852506929826	0.00670406105546809	0.000188718480082096	0.137484339724635	0	0.599460422627821	0.993938804264631
GTEX-13VXT-1026-SM-5LU37.1	0.192685116967638	0.0749024292211233	0	0.460716914394508	0.00199252605938668	0	0.269703013357343	0.04	0.109880894427358	0.998681589101005
GTEX-1445S-1126-SM-5QGOW.1	0.0932521722112331	0.138698015769963	0	0.575158624945413	0	0	0.192891187073391	0	0.599736652947579	0.994132505088063
GTEX-14C5O-1426-SM-5RQI8.1	0.106343967421107	0.132151685459897	0	0.614425026200466	0	0	0.147079320918529	0	0.755778115855801	0.992427771358216
GTEX-ZV7C-0426-SM-51MQY.1	0.0727283178688055	0.104223535699945	0	0.490884367958612	0	0	0.332163778472637	0	0.825665309164788	0.992571653092119
GTEX-13OVG-0726-SM-5IJBY.1	0.0624829846445733	0.116977755560009	0	0.553256498829413	0.0248207353102436	0	0.242462025655761	0	0.700794035230386	0.993348878786259
GTEX-1A8G6-1726-SM-73KXZ.1	0.100698865272597	0.117816014937238	0	0.604003458280846	0	0	0.177481661509319	0	0.808068631168741	0.99197914519717
GTEX-1EN7A-0926-SM-7P8RZ.1	0.0920965346253146	0.11105468050357	0	0.571178297125882	0.010135892825049	0	0.215534594920185	0	0.759485530588945	0.992681738069598
GTEX-1F5PK-0426-SM-7RHHZ.1	0.0662349775876813	0.100968123486452	0	0.478366814060598	0.0040553640595753	0	0.350374720805694	0	0.466867450432842	0.995657997053286
GTEX-1OKEX-0626-SM-E76PZ.1	0.0976509939458789	0.103675289903013	0	0.494413937391803	0	0	0.304259778759305	0	0.822290188302705	0.992626084589431
GTEX-REY6-0926-SM-48FDA.1	0.0871492890198478	0.119169584363391	0	0.545485848897002	0	0	0.248195277719759	0	0.706296127375137	0.993311194246679
GTEX-1122O-0426-SM-5H12G.1	0.116406779028893	0.128679460181989	0	0.593134422379933	0	0	0.161779338409185	0	0.773059584060374	0.99243050752157
GTEX-11ONC-1126-SM-5GU6G.1	0.10310307356096	0.131888929629072	0	0.605519611177222	0	0	0.159488385632746	0	0.435568129654128	0.995495351605163
GTEX-WRHU-1126-SM-4E3I1.1	0.098108377797051	0.119192701471122	0	0.60352518405994	0	0	0.179173736671887	0	0.714902806521274	0.992860077191893
GTEX-RUSQ-0426-SM-47JWR.1	0.0888576034606185	0.132333984599482	0	0.629645679299709	0	0	0.149162732640191	0	0.790808278574075	0.991957416307436
GTEX-R53T-0726-SM-48FCS.1	0.0795141432080921	0.103505680669962	0	0.507096215329273	0	0	0.309883960792674	0	0.877188273160646	0.992027991242826
GTEX-WEY5-0326-SM-4LMI7.1	0.0629578236750838	0.0770740516217787	0	0.454245411800619	0.00698665571575949	0	0.398736057186759	0	0.372719608118664	0.996482177619906
GTEX-UPIC-0326-SM-4IHJ9.1	0.128998461193942	0.125525709043163	0	0.55010611862299	0	0	0.195369711139904	0	0.381448927432351	0.996212647425705
GTEX-PSDG-0826-SM-48TCZ.1	0.139061887929542	0.127020382775015	0	0.593346048196199	0	0	0.140571681099244	0	0.534132396225412	0.994655662876374
GTEX-PWCY-0426-SM-48TCW.1	0.115224349789542	0.127520640110443	0	0.581040169008994	0	0	0.176214841091021	0	0.705854183916219	0.993132513020963
GTEX-VUSG-0626-SM-4KL1Z.1	0.0950545983168547	0.1219699955145	0	0.595439722545538	0	0	0.187535683623107	0	0.819544773095338	0.991940290556323
GTEX-OIZF-3026-SM-7PC3D.1	0.0910840363528088	0.0994424174476825	0	0.523640364695077	0.00344179067635763	0	0.282391390828074	0	0.830911981247512	0.992333538399861
GTEX-1RDX4-1126-SM-E9U6E.1	0.0700501275777147	0.133989630212932	0	0.554318574869612	0	0	0.241641667339741	0.01	0.277907096491301	0.997089679551398
GTEX-S32W-0526-SM-4AD6F.1	0.107853779839099	0.114502376450915	0	0.544051815077598	0	0	0.233592028632388	0	0.719881590862215	0.993219273419159
GTEX-1R9K4-1126-SM-E9J4G.1	0.120494515450379	0.122041924432856	0	0.518954411276276	0	0	0.238509148840489	0.01	0.217174272934517	0.997712832982717
GTEX-1QPFJ-0826-SM-EYYXL.1	0.105689843835584	0.123847699928648	0	0.536831436740397	0	0	0.23363101949537	0	0.70681124330108	0.993398153555138
GTEX-T2YK-1126-SM-EVYAL.1	0.0684254059852901	0.13250120528986	0	0.543568843757391	0.000566862159377693	0	0.254937682808081	0	0.414737891144774	0.9959064945121
GTEX-ZG7Y-2326-SM-DO92L.1	0.0789424180190303	0.107026694608261	0	0.504198804323976	0.000983307522296935	0	0.308848775526436	0	0.358888317341445	0.996500836645247
GTEX-1EX96-2826-SM-7PBZQ.1	0.0618627052012127	0.137285552684791	0.00607046603267973	0.635816730340938	0.00371654860928682	0	0.155247997131092	0.36	0.0186579897154955	0.999390981086686
GTEX-1HC8U-0526-SM-9WYSQ.1	0.0850177956833885	0.0984954838740919	0	0.493450278607567	0	0	0.323036441834953	0	0.687541844354183	0.993737280818109
GTEX-15CHQ-1626-SM-6LLJR.1	0.108138572190497	0.12560650529396	0	0.62088700198181	0	0	0.145367920533733	0	0.685720570884779	0.993039099676154
GTEX-1HBPM-1126-SM-9YFL2.1	0.0682391974208393	0.120607067255937	0	0.56866267356222	0.0232173427080076	0	0.219273719052996	0	0.653321578843785	0.993688060861063
GTEX-OHPL-3026-SM-3MJGS.1	0.0899600984009902	0.103090883406795	0	0.504977389746054	0	0	0.301971628446161	0	0.823569965603875	0.992524555671988
GTEX-15CHC-0526-SM-6EU23.1	0.10602750536363	0.101634528374975	0	0.491656270492048	0	0	0.300681695769347	0	0.676629277458143	0.993882771558869
GTEX-1CAMS-1226-SM-79393.1	0.107670537207367	0.128221241529374	0	0.616185818978217	0.00115232147533098	0	0.146770080809712	0	0.793186821526013	0.992056644031539
GTEX-1GL5R-0226-SM-7SB93.1	0.0587867610436929	0.106752990542857	0	0.48466479096083	0	0	0.34979545745262	0	0.440112879696625	0.995851593213394
GTEX-1GMR3-0626-SM-9WYT3.1	0.120815617003854	0.121783512274287	0	0.62238695537579	0	0	0.135013915346069	0	0.82248049091893	0.991725664257116
GTEX-1HFI7-0626-SM-ADEI3.1	0.0666821827532579	0.0887141125386555	0	0.453315707572722	0	0	0.391287997135364	0	0.328674317517944	0.996855426349839
GTEX-14PJM-1026-SM-6ETZT.1	0.0960972944162464	0.114921111906724	0	0.631750953051986	0.00192023774609129	0	0.155310402878952	0	0.826158632639331	0.991578545384898
GTEX-1AX8Z-1426-SM-7939T.1	0.112520629961442	0.116678696326467	0	0.534493589764624	0	0	0.236307083947466	0	0.835579229257939	0.992281842751573
GTEX-1AYD5-0626-SM-7RHHT.1	0.068064032107348	0.111734700851738	0	0.580479484344956	0.0265036309334164	0	0.213218151762541	0	0.84895320566546	0.991817554002502
GTEX-1H1ZS-0926-SM-ADEIT.1	0.135388405687366	0.12068694520566	0	0.579504475841804	0	0	0.16442017326517	0	0.659964926599386	0.993570754992886
GTEX-1HSGN-1226-SM-CGQFT.1	0.114492048963742	0.111236614314586	0	0.535086734821134	0.00848974760413591	0	0.230694854296402	0	0.537521270032664	0.994896011178156
GTEX-14H4A-0526-SM-62LEU.1	0.130157808043122	0.101561730480046	0	0.461197900038818	0	0	0.307082561438013	0	0.684997049765729	0.994027004842731
GTEX-1AYCT-0626-SM-7EPI5.1	0.0354922635006159	0.0993503159736222	0	0.489251077667431	0.0204310142845194	0	0.355475328573811	0	0.361049398541378	0.996510859625458
GTEX-1IDJH-1226-SM-E6CJU.1	0.112380146918098	0.123818637961072	0	0.64365416950905	0	0	0.120147045611779	0	0.856831088196254	0.991207903751912
GTEX-O5YV-0426-SM-3LK66.1	0.106870130707203	0.122329308596997	0	0.591620179368798	0.000112580463809123	0	0.179067800863193	0	0.711718541680749	0.992987704358524
GTEX-1A8G7-2726-SM-7MGWV.1	0.0680732587134055	0.12223008855932	0	0.566482033817404	0.00668830797053268	0	0.236526310939337	0	0.566691907724658	0.994442886397594
GTEX-1B8SG-0926-SM-73KV6.1	0.0542464557172408	0.0983121021898272	0.0205111569631951	0.573249835983974	0.0275255374345218	0	0.226154911711241	0	0.600589222606283	0.994148084039277
GTEX-1C6WA-1126-SM-7IGP6.1	0.163990260172385	0.103179730331734	0	0.48883392559499	0	0	0.243996083900891	0.01	0.247338123868191	0.997528402498659
GTEX-1EKGG-1026-SM-7RHG6.1	0.102682029354602	0.129446376597426	0	0.615655553667715	0	0	0.152216040380257	0	0.82646518605067	0.991737582961432
GTEX-1HCU7-1526-SM-CM2S6.1	0.0824756708743776	0.123560269879035	0	0.561794385197868	0.00230428636967045	0	0.229865387679049	0	0.471042564572639	0.99533533452391
GTEX-1JN1M-0926-SM-D4P2V.1	0.103766896563189	0.125191504881024	0	0.625433943271403	0	0	0.145607655284384	0	0.826619815658936	0.991648761754952
GTEX-1OFPY-1126-SM-E8VNV.1	0.0904417224276852	0.130871009180648	0	0.613752976049105	0	0	0.164934292342562	0	0.64867651399201	0.993430540647874
GTEX-14PJ4-1026-SM-6AJ97.1	0.0852103150402355	0.128211940958917	0	0.616191114531073	0.000417519114025388	0	0.16996911035575	0	0.845827892726235	0.991526312763688
GTEX-14XAO-1026-SM-6LLJ7.1	0.0849624323305843	0.107299273255616	0	0.505305431493759	0.00100471975829045	0	0.30142814316175	0	0.731775196137375	0.993314797231321
GTEX-15SHU-1026-SM-6PAL7.1	0.0969752529273151	0.128813847512404	0	0.62422067648818	0.00133983403177999	3.29686004906665e-05	0.14861742043983	0	0.858635586760099	0.991353858902488
GTEX-1A32A-1726-SM-731BW.1	0.0813403740260202	0.118119586324092	0	0.58496984308994	0	0	0.215570196559948	0	0.74882131327078	0.992650111823982
GTEX-1H3NZ-0926-SM-9YFM7.1	0.113719816165897	0.123628984379459	0	0.601471358587398	0	0	0.161179840867246	0	0.746925632448608	0.992599401930523
GTEX-1IDJU-0826-SM-ARL87.1	0.0907222352894711	0.10746254589309	0	0.474044253710503	0	0	0.327770965106936	0	0.742294940762725	0.993425365267546
GTEX-18A66-1026-SM-731B8.1	0.0857758362525253	0.12749877028191	0	0.633893350471891	0.00879658838022451	0	0.14403545461345	0	0.881784066510231	0.99105638739538
GTEX-1AX9I-0926-SM-73KX8.1	0.0789043962784159	0.116816633876553	0	0.551361348621979	0	0	0.252917621223053	0	0.505012057624243	0.995058604612222
GTEX-1B97J-0826-SM-7SB78.1	0.050163967822366	0.103696507195548	0	0.484468313571567	0.00459575085164765	0.000303548763336794	0.356771911795534	0	0.318220039883646	0.996856376228679
GTEX-1HBPH-0326-SM-CM2S8.1	0.105467715688525	0.120255720520813	0	0.611615414384659	0	0	0.162661149406003	0	0.657272035905106	0.993359914246535
GTEX-1HCVE-0926-SM-CGQEX.1	0.090213078512322	0.131661028233174	0	0.631106037526036	0	0	0.147019855728468	0	0.73007814291091	0.992533743969945
